# Quantitative Method for Assessing the Role of Lysine & Arginine Post-Translational Modifications in Nonalcoholic Steatohepatitis

**DOI:** 10.1101/2020.01.17.910943

**Authors:** Aaron E. Robinson, Aleksandra Binek, Vidya Venkatraman, Brian C. Searle, Ronald J. Holewinski, George Rosenberger, Sarah J. Parker, Nathan Basisty, Xueshu Xie, Peder J. Lund, Gautam Saxena, José M. Mato, Benjamin A. Garcia, Birgit Schilling, Shelly C. Lu, Jennifer E. Van Eyk

**Author notes:** Corresponding author: Jennifer E. Van Eyk, 127 S. San Vicente Blvd, Advanced Health Sciences Pavilion, 9302, Los Angeles, CA 90048.

## Abstract

Proteoforms containing post-translational modifications (PTMs) represent a degree of functional diversity only harnessed through analytically precise simultaneous quantification of multiple PTMs. Here we present a method to accurately differentiate an unmodified peptide from its PTM-containing counterpart through data-independent acquisition-mass spectrometry, leveraging small precursor mass windows to physically separate modified peptidoforms from each other during MS2 acquisition. We utilize a lysine and arginine PTM-enriched peptide assay library and site localization algorithm to simultaneously localize and quantify seven PTMs including mono-, di-, and tri-methylation, acetylation, and succinylation in addition to total protein quantification in a single MS run without the need to enrich experimental samples. To evaluate biological relevance, this method was applied to liver lysate from differentially methylated non-alcoholic steatohepatitis (NASH) mouse models. We report altered methylation and acetylation together with total protein changes drive the novel hypothesis of a regulatory function of PTMs in protein synthesis and mRNA stability in NASH.

**Graphical Abstract:** 
