## Supplementary material for "Quantitative Method for Assessing the Role of Lysine & Arginine Post-Translational Modifications in Nonalcoholic Steatohepatitis": Table S2

### Sheet: TOF_100VW_Methyl_Peptides
Table S2: TOF 100VW Methyl Peptides
Start	End	Window	Methyl Peptide Mass Window	Unmodified Mass Window	Do Windows Match?	Window Difference Between Methylated and Unmodifed Peptide	Mass of Methylated Peptide	Charge of Peptide	M/Z of Methylated Peptide	M/Z of Unmodified Peptide	Peptide Sequence	Methylated Sites Only	# Or Mono-methyl Sites	# of di-methyl sites	# of tri-methyl Sites	M/Z Difference Between Methylated and Unmodified Peptide
400	405	1	80	79	nomatch	1	1455.8	2	727.902	720.894	AAINQK(Unimod:34)LIETGER	AAINQK(Unimod:34)LIETGER	1	0	0	7.00783
405	409	2	77	76	nomatch	1	1413.78	2	706.891	699.884	AGPNASIISLK(Unimod:34)SDK	AGPNASIISLK(Unimod:34)SDK	1	0	0	7.00783
409	413	3	81	80	nomatch	1	1469.8	2	734.9	727.892	AGQK(Unimod:34)LIDVNHYAK	AGQK(Unimod:34)LIDVNHYAK	1	0	0	7.00783
413	417	4	74	73	nomatch	1	1371.77	2	685.886	678.878	ALASIDSK(Unimod:34)LNQAK	ALASIDSK(Unimod:34)LNQAK	1	0	0	7.00783
417	421	5	83	82	nomatch	1	1506.77	2	753.386	746.378	AMEAASSLK(Unimod:34)SQAATK	AMEAASSLK(Unimod:34)SQAATK	1	0	0	7.00783
421	426	6	52	49	nomatch	3	1174.69	2	587.346	580.338	ASAISIK(Unimod:34)LGSSK	ASAISIK(Unimod:34)LGSSK	1	0	0	7.00783
426	429	7	43	41	nomatch	2	1113.68	2	556.838	549.83	ASEALLK(Unimod:34)QLK	ASEALLK(Unimod:34)QLK	1	0	0	7.00783
429	433	8	55	53	nomatch	2	1201.67	2	600.833	593.825	ASNAAVK(Unimod:34)LAESK	ASNAAVK(Unimod:34)LAESK	1	0	0	7.00783
433	437	9	80	79	nomatch	1	1462.78	2	731.389	724.381	DDSFLGK(Unimod:34)LGGTLAR	DDSFLGK(Unimod:34)LGGTLAR	1	0	0	7.00783
437	441	10	81	80	nomatch	1	1476.79	2	738.397	731.389	DESFLGK(Unimod:34)LGGTLAR	DESFLGK(Unimod:34)LGGTLAR	1	0	0	7.00783
441	445	11	73	72	nomatch	1	1365.66	2	682.828	675.82	DFDTALK(Unimod:34)HYDK	DFDTALK(Unimod:34)HYDK	1	0	0	7.00783
445	448	12	77	76	nomatch	1	1418.78	2	709.388	702.381	DLGK(Unimod:34)FQVATDALK	DLGK(Unimod:34)FQVATDALK	1	0	0	7.00783
448	452	13	70	68	nomatch	2	1329.61	2	664.803	657.795	DNSTMGYMAAK(Unimod:34)K	DNSTMGYMAAK(Unimod:34)K	1	0	0	7.00783
452	456	14	49	48	nomatch	1	1161.61	2	580.803	573.795	DQEALMK(Unimod:34)SVK	DQEALMK(Unimod:34)SVK	1	0	0	7.00783
456	459	15	85	84	nomatch	1	1533.74	2	766.871	759.863	DTPTSAGPNSFNK(Unimod:34)GK	DTPTSAGPNSFNK(Unimod:34)GK	1	0	0	7.00783
459	463	16	79	78	nomatch	1	1435.65	2	717.823	710.816	FDDTNPEK(Unimod:34)EEAK	FDDTNPEK(Unimod:34)EEAK	1	0	0	7.00783
463	466	17	77	76	nomatch	1	1418.74	2	709.368	702.36	GETASK(Unimod:34)LQSEISR	GETASK(Unimod:34)LQSEISR	1	0	0	7.00783
466	470	18	79	79	match	0	1449.78	2	724.891	717.884	GFALVGVGSEASSK(Unimod:34)K	GFALVGVGSEASSK(Unimod:34)K	1	0	0	7.00783
470	474	19	75	74	nomatch	1	1385.77	2	692.883	685.876	GGNIGAK(Unimod:34)WTIDLK	GGNIGAK(Unimod:34)WTIDLK	1	0	0	7.00783
474	477	20	87	86	nomatch	1	1582.9	2	791.452	784.444	GTISAPGK(Unimod:34)VVTAAAQAK	GTISAPGK(Unimod:34)VVTAAAQAK	1	0	0	7.00783
477	481	21	85	84	nomatch	1	1544.82	2	772.408	765.4	GTITVSAQELK(Unimod:34)DNR	GTITVSAQELK(Unimod:34)DNR	1	0	0	7.00783
481	485	22	78	77	nomatch	1	1430.76	2	715.381	708.373	IISSIEQK(Unimod:34)EENK	IISSIEQK(Unimod:34)EENK	1	0	0	7.00783
485	488	23	55	53	nomatch	2	1199.69	2	599.844	592.836	IQQELQTAK(Unimod:34)K	IQQELQTAK(Unimod:34)K	1	0	0	7.00783
488	491	24	35	33	nomatch	2	1057.65	2	528.825	521.817	ISALQGK(Unimod:34)LSK	ISALQGK(Unimod:34)LSK	1	0	0	7.00783
491	495	25	87	86	nomatch	1	1577.88	2	788.939	781.931	ISSNFSSIIAEK(Unimod:34)LR	ISSNFSSIIAEK(Unimod:34)LR	1	0	0	7.00783
495	499	26	84	84	match	0	1531.85	2	765.923	758.915	ITESVAETAQTIK(Unimod:34)K	ITESVAETAQTIK(Unimod:34)K	1	0	0	7.00783
499	502	27	51	49	nomatch	2	1173.67	2	586.836	579.828	ITGK(Unimod:34)NQVTATK	ITGK(Unimod:34)NQVTATK	1	0	0	7.00783
502	506	28	83	82	nomatch	1	1508.78	2	754.392	747.384	IVSGK(Unimod:34)DYNVTANSK	IVSGK(Unimod:34)DYNVTANSK	1	0	0	7.00783
506	510	29	50	48	nomatch	2	1167.63	2	583.814	576.807	K(Unimod:34)FGVLSDNFK	K(Unimod:34)FGVLSDNFK	1	0	0	7.00783
510	513	30	81	80	nomatch	1	1474.74	2	737.372	730.365	K(Unimod:34)NISQELNMEQK	K(Unimod:34)NISQELNMEQK	1	0	0	7.00783
513	517	31	83	82	nomatch	1	1505.7	2	752.85	745.842	K(Unimod:34)YEEIDNAPEER	K(Unimod:34)YEEIDNAPEER	1	0	0	7.00783
517	520	32	72	71	nomatch	1	1355.78	2	677.889	670.881	LEEVTGK(Unimod:34)LQVAR	LEEVTGK(Unimod:34)LQVAR	1	0	0	7.00783
520	524	33	71	70	nomatch	1	1345.7	2	672.849	665.841	LEK(Unimod:34)TIDDLEEK	LEK(Unimod:34)TIDDLEEK	1	0	0	7.00783
524	528	34	81	80	nomatch	1	1465.76	2	732.88	725.872	LFQSDTNAMLGK(Unimod:34)K	LFQSDTNAMLGK(Unimod:34)K	1	0	0	7.00783
528	531	35	57	55	nomatch	2	1216.66	2	608.328	601.32	LLEEEDSK(Unimod:34)LK	LLEEEDSK(Unimod:34)LK	1	0	0	7.00783
531	535	36	71	70	nomatch	1	1344.72	2	672.362	665.355	LLEQK(Unimod:34)TQESQK	LLEQK(Unimod:34)TQESQK	1	0	0	7.00783
535	538	37	74	73	nomatch	1	1374.8	2	687.399	680.391	LLFSNTAAQK(Unimod:34)LR	LLFSNTAAQK(Unimod:34)LR	1	0	0	7.00783
538	542	38	82	81	nomatch	1	1485.86	2	742.928	735.92	LLTWDVK(Unimod:34)DTLLR	LLTWDVK(Unimod:34)DTLLR	1	0	0	7.00783
542	545	39	75	74	nomatch	1	1389.75	2	694.873	687.865	LQDVSGQLSSSK(Unimod:34)K	LQDVSGQLSSSK(Unimod:34)K	1	0	0	7.00783
545	549	40	84	83	nomatch	1	1516.77	2	758.387	751.379	LQEK(Unimod:34)VESAQSEQK	LQEK(Unimod:34)VESAQSEQK	1	0	0	7.00783
549	553	41	45	43	nomatch	2	1127.66	2	563.828	556.82	LQLEIDQK(Unimod:34)K	LQLEIDQK(Unimod:34)K	1	0	0	7.00783
553	556	42	67	66	nomatch	1	1302.7	2	651.352	644.344	LTEK(Unimod:34)ELAEAASK	LTEK(Unimod:34)ELAEAASK	1	0	0	7.00783
556	559	43	83	83	match	0	1512.84	2	756.421	749.413	PSK(Unimod:34)GPLQSVQVFGR	PSK(Unimod:34)GPLQSVQVFGR	1	0	0	7.00783
559	563	44	83	83	match	0	1513.76	2	756.88	749.872	PSVGSQSNQAGQGK(Unimod:34)R	PSVGSQSNQAGQGK(Unimod:34)R	1	0	0	7.00783
563	567	45	81	81	match	0	1479.72	2	739.86	732.852	SGK(Unimod:34)FTQQDIDEAK	SGK(Unimod:34)FTQQDIDEAK	1	0	0	7.00783
567	570	46	78	77	nomatch	1	1425.69	2	712.846	705.838	SGNFSAAMK(Unimod:34)DLSGK	SGNFSAAMK(Unimod:34)DLSGK	1	0	0	7.00783
570	573	47	69	68	nomatch	1	1320.74	2	660.37	653.362	SK(Unimod:34)LLFSNTAAQK	SK(Unimod:34)LLFSNTAAQK	1	0	0	7.00783
573	577	48	56	54	nomatch	2	1205.63	2	602.815	595.807	SPDEAYAIAK(Unimod:34)K	SPDEAYAIAK(Unimod:34)K	1	0	0	7.00783
577	581	49	81	80	nomatch	1	1464.72	2	732.362	725.354	SQNTDMVQK(Unimod:34)SVSK	SQNTDMVQK(Unimod:34)SVSK	1	0	0	7.00783
581	584	50	81	80	nomatch	1	1471.67	2	735.835	728.827	SSFAYK(Unimod:34)DQNENR	SSFAYK(Unimod:34)DQNENR	1	0	0	7.00783
584	587	51	82	81	nomatch	1	1485.75	2	742.877	735.869	SSGPGGQNVNK(Unimod:34)VNSK	SSGPGGQNVNK(Unimod:34)VNSK	1	0	0	7.00783
587	591	52	78	77	nomatch	1	1430.76	2	715.381	708.373	TEVLSPNSK(Unimod:34)VESK	TEVLSPNSK(Unimod:34)VESK	1	0	0	7.00783
591	595	53	81	81	match	0	1479.79	2	739.897	732.889	TPGQNAQK(Unimod:34)WIPAR	TPGQNAQK(Unimod:34)WIPAR	1	0	0	7.00783
595	598	54	60	58	nomatch	2	1239.69	2	619.843	612.835	TPNLYIYSK(Unimod:34)K	TPNLYIYSK(Unimod:34)K	1	0	0	7.00783
598	602	55	85	85	match	0	1549.8	2	774.899	767.892	TVSK(Unimod:34)VDDFLANEAK	TVSK(Unimod:34)VDDFLANEAK	1	0	0	7.00783
602	606	56	57	56	nomatch	1	1219.7	2	609.851	602.843	VETTVTSLK(Unimod:34)TK	VETTVTSLK(Unimod:34)TK	1	0	0	7.00783
606	610	57	75	74	nomatch	1	1392.79	2	696.393	689.385	VFSIISSEK(Unimod:34)ELK	VFSIISSEK(Unimod:34)ELK	1	0	0	7.00783
610	613	58	60	58	nomatch	2	1239.76	2	619.878	612.87	VGTASVLQPVK(Unimod:34)K	VGTASVLQPVK(Unimod:34)K	1	0	0	7.00783
613	618	59	46	44	nomatch	2	1139.7	2	569.851	562.843	VNALK(Unimod:34)NLQVK	VNALK(Unimod:34)NLQVK	1	0	0	7.00783
618	621	60	99	99	match	0	2197.04	2	1098.52	1091.51	AANDAGYFNDEMAPIEVK(Unimod:34)TK	AANDAGYFNDEMAPIEVK(Unimod:34)TK	1	0	0	7.00783
621	626	61	89	88	nomatch	1	1618.81	2	809.405	802.397	AANMLQQSGSK(Unimod:34)NTGAK	AANMLQQSGSK(Unimod:34)NTGAK	1	0	0	7.00783
626	630	62	95	95	match	0	1804.89	2	902.446	895.438	ANEK(Unimod:34)TESSSAQQVAVSR	ANEK(Unimod:34)TESSSAQQVAVSR	1	0	0	7.00783
630	634	63	92	92	match	0	1692.9	2	846.452	839.444	ATVASSTQK(Unimod:34)FQDLGVK	ATVASSTQK(Unimod:34)FQDLGVK	1	0	0	7.00783
634	638	64	93	92	nomatch	1	1719.83	2	859.914	852.906	DASTLQSQK(Unimod:34)AEGTGDAK	DASTLQSQK(Unimod:34)AEGTGDAK	1	0	0	7.00783
638	643	65	92	92	match	0	1698.95	2	849.476	842.468	DLSTVEALQNLK(Unimod:34)NLK	DLSTVEALQNLK(Unimod:34)NLK	1	0	0	7.00783
643	648	66	89	88	nomatch	1	1617.83	2	808.916	801.908	DSSPTTNSK(Unimod:34)LSALQR	DSSPTTNSK(Unimod:34)LSALQR	1	0	0	7.00783
648	652	67	93	92	nomatch	1	1706.81	2	853.407	846.399	DTMGIADK(Unimod:34)TENTLER	DTMGIADK(Unimod:34)TENTLER	1	0	0	7.00783
652	658	68	89	89	match	0	1622.87	2	811.433	804.426	DYSAPVNFISAGLK(Unimod:34)K	DYSAPVNFISAGLK(Unimod:34)K	1	0	0	7.00783
658	663	69	93	92	nomatch	1	1719.79	2	859.893	852.885	DYSSGFGGK(Unimod:34)YGVQADR	DYSSGFGGK(Unimod:34)YGVQADR	1	0	0	7.00783
663	668	70	94	94	match	0	1772.86	2	886.431	879.423	FLQEFYQDDELGK(Unimod:34)K	FLQEFYQDDELGK(Unimod:34)K	1	0	0	7.00783
668	673	71	98	98	match	0	2051.03	2	1025.52	1018.51	FSAYIK(Unimod:34)NSNPALNDNLEK	FSAYIK(Unimod:34)NSNPALNDNLEK	1	0	0	7.00783
673	678	72	98	98	match	0	2047.01	2	1023.5	1016.5	FSMPGFK(Unimod:34)GEGPDVDVNLPK	FSMPGFK(Unimod:34)GEGPDVDVNLPK	1	0	0	7.00783
678	684	73	90	90	match	0	1650.84	2	825.422	818.414	GEVGAGAGPGAQAGPSAK(Unimod:34)R	GEVGAGAGPGAQAGPSAK(Unimod:34)R	1	0	0	7.00783
684	690	74	95	94	nomatch	1	1789.86	2	894.93	887.922	GFCFITYTDEEPVK(Unimod:34)K	GFCFITYTDEEPVK(Unimod:34)K	1	0	0	7.00783
690	697	75	97	97	match	0	1935.97	2	967.986	960.978	GSLGAQK(Unimod:34)LANTCFNEIEK	GSLGAQK(Unimod:34)LANTCFNEIEK	1	0	0	7.00783
697	703	76	95	95	match	0	1798.93	2	899.466	892.458	GTVPDDAVEALADSLGK(Unimod:34)K	GTVPDDAVEALADSLGK(Unimod:34)K	1	0	0	7.00783
703	710	77	93	93	match	0	1731.89	2	865.945	858.937	GWLK(Unimod:34)SNVSDAVAQSTR	GWLK(Unimod:34)SNVSDAVAQSTR	1	0	0	7.00783
710	717	78	94	93	nomatch	1	1746.8	2	873.4	866.392	HELQANCYEEVK(Unimod:34)DR	HELQANCYEEVK(Unimod:34)DR	1	0	0	7.00783
717	725	79	95	95	match	0	1801	2	900.499	893.491	IINEPTAAAIAYGLDK(Unimod:34)K	IINEPTAAAIAYGLDK(Unimod:34)K	1	0	0	7.00783
725	732	80	92	92	match	0	1705.84	2	852.919	845.911	LMDQNLK(Unimod:34)CLSAAEEK	LMDQNLK(Unimod:34)CLSAAEEK	1	0	0	7.00783
732	740	81	89	88	nomatch	1	1619.82	2	809.908	802.9	LQAAYAGDK(Unimod:34)ADDIQK	LQAAYAGDK(Unimod:34)ADDIQK	1	0	0	7.00783
740	748	82	96	96	match	0	1880.91	2	940.455	933.447	MGSK(Unimod:34)SPGNTSQPPAFFSK	MGSK(Unimod:34)SPGNTSQPPAFFSK	1	0	0	7.00783
748	757	83	91	91	match	0	1667.84	2	833.919	826.911	MMSK(Unimod:34)PQTSGAYVLNK	MMSK(Unimod:34)PQTSGAYVLNK	1	0	0	7.00783
757	766	84	92	92	match	0	1693.76	2	846.879	839.871	PANEK(Unimod:34)ATDDYHYEK	PANEK(Unimod:34)ATDDYHYEK	1	0	0	7.00783
766	775	85	90	90	match	0	1650.75	2	825.376	818.368	SDSGK(Unimod:34)PYYYNSQTK	SDSGK(Unimod:34)PYYYNSQTK	1	0	0	7.00783
775	785	86	91	91	match	0	1675.84	2	837.918	830.91	SSVACK(Unimod:34)WNLAEAQQK	SSVACK(Unimod:34)WNLAEAQQK	1	0	0	7.00783
785	794	87	91	90	nomatch	1	1662.81	2	831.405	824.397	TEDEVLTSK(Unimod:34)GDAWAK	TEDEVLTSK(Unimod:34)GDAWAK	1	0	0	7.00783
794	804	88	94	93	nomatch	1	1753.81	2	876.906	869.899	TGASWTDNIMAQK(Unimod:34)CSK	TGASWTDNIMAQK(Unimod:34)CSK	1	0	0	7.00783
804	815	89	91	90	nomatch	1	1662.83	2	831.416	824.408	TQAYQDQK(Unimod:34)PGTSGLR	TQAYQDQK(Unimod:34)PGTSGLR	1	0	0	7.00783
815	826	90	92	91	nomatch	1	1691.82	2	845.908	838.9	TTGFYSGFSEVAEK(Unimod:34)R	TTGFYSGFSEVAEK(Unimod:34)R	1	0	0	7.00783
826	839	91	96	96	match	0	1894.99	2	947.494	940.487	VDIDAPDVSIEGPDAK(Unimod:34)LK	VDIDAPDVSIEGPDAK(Unimod:34)LK	1	0	0	7.00783
839	853	92	97	97	match	0	1950.03	2	975.015	968.008	VDIDVPDVNIEGPDAK(Unimod:34)LK	VDIDVPDVNIEGPDAK(Unimod:34)LK	1	0	0	7.00783
853	871	93	97	97	match	0	1923.02	2	961.51	954.502	VDVEVPDVSLEGPEGK(Unimod:34)LK	VDVEVPDVSLEGPEGK(Unimod:34)LK	1	0	0	7.00783
871	892	94	96	96	match	0	1892.03	2	946.013	939.005	VGVEVPDVNIEGPEGK(Unimod:34)LK	VGVEVPDVNIEGPEGK(Unimod:34)LK	1	0	0	7.00783
892	917	95	89	88	nomatch	1	1612.85	2	806.427	799.419	VLTANSNPSSPSAAK(Unimod:34)R	VLTANSNPSSPSAAK(Unimod:34)R	1	0	0	7.00783
917	951	96	96	96	match	0	1865.03	2	932.513	925.505	VNVEAPDVNLEGLGGK(Unimod:34)LK	VNVEAPDVNLEGLGGK(Unimod:34)LK	1	0	0	7.00783
951	991	97	97	97	match	0	1930.05	2	965.026	958.018	VQGGALEDSQLVAGVAFK(Unimod:34)K	VQGGALEDSQLVAGVAFK(Unimod:34)K	1	0	0	7.00783
991	1043	98	97	97	match	0	1963.99	2	981.993	974.985	VSPASSVDSNIPSSQGYK(Unimod:34)K	VSPASSVDSNIPSSQGYK(Unimod:34)K	1	0	0	7.00783
1043	1127	99	89	88	nomatch	1	1613.86	2	806.928	799.92	YEEIVK(Unimod:34)EVSTYIK	YEEIVK(Unimod:34)EVSTYIK	1	0	0	7.00783
1127	1249.5	100	98	98	match	0	2031.04	2	1015.52	1008.51	YEQEHAAIQDK(Unimod:34)LFQVAK	YEQEHAAIQDK(Unimod:34)LFQVAK	1	0	0	7.00783
			23	21	nomatch	2	1455.8	3	485.268	480.596	AAINQK(Unimod:34)LIETGER	AAINQK(Unimod:34)LIETGER	1	0	0	4.67188
			81	80	nomatch	1	2197.04	3	732.345	727.673	AANDAGYFNDEMAPIEVK(Unimod:34)TK	AANDAGYFNDEMAPIEVK(Unimod:34)TK	1	0	0	4.67188
			38	36	nomatch	2	1618.81	3	539.603	534.931	AANMLQQSGSK(Unimod:34)NTGAK	AANMLQQSGSK(Unimod:34)NTGAK	1	0	0	4.67188
			19	18	nomatch	1	1413.78	3	471.261	466.589	AGPNASIISLK(Unimod:34)SDK	AGPNASIISLK(Unimod:34)SDK	1	0	0	4.67188
			24	23	nomatch	1	1469.8	3	489.933	485.261	AGQK(Unimod:34)LIDVNHYAK	AGQK(Unimod:34)LIDVNHYAK	1	0	0	4.67188
			15	14	nomatch	1	1371.77	3	457.257	452.586	ALASIDSK(Unimod:34)LNQAK	ALASIDSK(Unimod:34)LNQAK	1	0	0	4.67188
			28	26	nomatch	2	1506.77	3	502.257	497.585	AMEAASSLK(Unimod:34)SQAATK	AMEAASSLK(Unimod:34)SQAATK	1	0	0	4.67188
			55	54	nomatch	1	1804.89	3	601.631	596.959	ANEK(Unimod:34)TESSSAQQVAVSR	ANEK(Unimod:34)TESSSAQQVAVSR	1	0	0	4.67188
			45	44	nomatch	1	1692.9	3	564.302	559.63	ATVASSTQK(Unimod:34)FQDLGVK	ATVASSTQK(Unimod:34)FQDLGVK	1	0	0	4.67188
			48	46	nomatch	2	1719.83	3	573.276	568.604	DASTLQSQK(Unimod:34)AEGTGDAK	DASTLQSQK(Unimod:34)AEGTGDAK	1	0	0	4.67188
			23	22	nomatch	1	1462.78	3	487.593	482.921	DDSFLGK(Unimod:34)LGGTLAR	DDSFLGK(Unimod:34)LGGTLAR	1	0	0	4.67188
			25	23	nomatch	2	1476.79	3	492.265	487.593	DESFLGK(Unimod:34)LGGTLAR	DESFLGK(Unimod:34)LGGTLAR	1	0	0	4.67188
			14	13	nomatch	1	1365.66	3	455.219	450.547	DFDTALK(Unimod:34)HYDK	DFDTALK(Unimod:34)HYDK	1	0	0	4.67188
			19	18	nomatch	1	1418.78	3	472.926	468.254	DLGK(Unimod:34)FQVATDALK	DLGK(Unimod:34)FQVATDALK	1	0	0	4.67188
			45	44	nomatch	1	1698.95	3	566.317	561.645	DLSTVEALQNLK(Unimod:34)NLK	DLSTVEALQNLK(Unimod:34)NLK	1	0	0	4.67188
			11	10	nomatch	1	1329.61	3	443.202	438.53	DNSTMGYMAAK(Unimod:34)K	DNSTMGYMAAK(Unimod:34)K	1	0	0	4.67188
			38	36	nomatch	2	1617.83	3	539.277	534.606	DSSPTTNSK(Unimod:34)LSALQR	DSSPTTNSK(Unimod:34)LSALQR	1	0	0	4.67188
			46	45	nomatch	1	1706.81	3	568.938	564.266	DTMGIADK(Unimod:34)TENTLER	DTMGIADK(Unimod:34)TENTLER	1	0	0	4.67188
			30	29	nomatch	1	1533.74	3	511.247	506.576	DTPTSAGPNSFNK(Unimod:34)GK	DTPTSAGPNSFNK(Unimod:34)GK	1	0	0	4.67188
			38	37	nomatch	1	1622.87	3	540.956	536.284	DYSAPVNFISAGLK(Unimod:34)K	DYSAPVNFISAGLK(Unimod:34)K	1	0	0	4.67188
			48	46	nomatch	2	1719.79	3	573.262	568.59	DYSSGFGGK(Unimod:34)YGVQADR	DYSSGFGGK(Unimod:34)YGVQADR	1	0	0	4.67188
			21	19	nomatch	2	1435.65	3	478.549	473.877	FDDTNPEK(Unimod:34)EEAK	FDDTNPEK(Unimod:34)EEAK	1	0	0	4.67188
			52	51	nomatch	1	1772.86	3	590.954	586.282	FLQEFYQDDELGK(Unimod:34)K	FLQEFYQDDELGK(Unimod:34)K	1	0	0	4.67188
			73	73	match	0	2051.03	3	683.677	679.006	FSAYIK(Unimod:34)NSNPALNDNLEK	FSAYIK(Unimod:34)NSNPALNDNLEK	1	0	0	4.67188
			73	72	nomatch	1	2047.01	3	682.336	677.664	FSMPGFK(Unimod:34)GEGPDVDVNLPK	FSMPGFK(Unimod:34)GEGPDVDVNLPK	1	0	0	4.67188
			19	18	nomatch	1	1418.74	3	472.912	468.24	GETASK(Unimod:34)LQSEISR	GETASK(Unimod:34)LQSEISR	1	0	0	4.67188
			41	40	nomatch	1	1650.84	3	550.281	545.609	GEVGAGAGPGAQAGPSAK(Unimod:34)R	GEVGAGAGPGAQAGPSAK(Unimod:34)R	1	0	0	4.67188
			22	21	nomatch	1	1449.78	3	483.261	478.589	GFALVGVGSEASSK(Unimod:34)K	GFALVGVGSEASSK(Unimod:34)K	1	0	0	4.67188
			54	53	nomatch	1	1789.86	3	596.62	591.948	GFCFITYTDEEPVK(Unimod:34)K	GFCFITYTDEEPVK(Unimod:34)K	1	0	0	4.67188
			16	15	nomatch	1	1385.77	3	461.922	457.25	GGNIGAK(Unimod:34)WTIDLK	GGNIGAK(Unimod:34)WTIDLK	1	0	0	4.67188
			66	65	nomatch	1	1935.97	3	645.324	640.652	GSLGAQK(Unimod:34)LANTCFNEIEK	GSLGAQK(Unimod:34)LANTCFNEIEK	1	0	0	4.67188
			34	33	nomatch	1	1582.9	3	527.635	522.963	GTISAPGK(Unimod:34)VVTAAAQAK	GTISAPGK(Unimod:34)VVTAAAQAK	1	0	0	4.67188
			31	30	nomatch	1	1544.82	3	514.939	510.267	GTITVSAQELK(Unimod:34)DNR	GTITVSAQELK(Unimod:34)DNR	1	0	0	4.67188
			55	53	nomatch	2	1798.93	3	599.644	594.972	GTVPDDAVEALADSLGK(Unimod:34)K	GTVPDDAVEALADSLGK(Unimod:34)K	1	0	0	4.67188
			49	47	nomatch	2	1731.89	3	577.297	572.625	GWLK(Unimod:34)SNVSDAVAQSTR	GWLK(Unimod:34)SNVSDAVAQSTR	1	0	0	4.67188
			50	49	nomatch	1	1746.8	3	582.267	577.595	HELQANCYEEVK(Unimod:34)DR	HELQANCYEEVK(Unimod:34)DR	1	0	0	4.67188
			55	54	nomatch	1	1801	3	600.333	595.661	IINEPTAAAIAYGLDK(Unimod:34)K	IINEPTAAAIAYGLDK(Unimod:34)K	1	0	0	4.67188
			20	19	nomatch	1	1430.76	3	476.921	472.249	IISSIEQK(Unimod:34)EENK	IISSIEQK(Unimod:34)EENK	1	0	0	4.67188
			34	33	nomatch	1	1577.88	3	525.959	521.287	ISSNFSSIIAEK(Unimod:34)LR	ISSNFSSIIAEK(Unimod:34)LR	1	0	0	4.67188
			30	28	nomatch	2	1531.85	3	510.615	505.943	ITESVAETAQTIK(Unimod:34)K	ITESVAETAQTIK(Unimod:34)K	1	0	0	4.67188
			28	26	nomatch	2	1508.78	3	502.928	498.256	IVSGK(Unimod:34)DYNVTANSK	IVSGK(Unimod:34)DYNVTANSK	1	0	0	4.67188
			25	23	nomatch	2	1474.74	3	491.582	486.91	K(Unimod:34)NISQELNMEQK	K(Unimod:34)NISQELNMEQK	1	0	0	4.67188
			27	26	nomatch	1	1505.7	3	501.9	497.228	K(Unimod:34)YEEIDNAPEER	K(Unimod:34)YEEIDNAPEER	1	0	0	4.67188
			13	12	nomatch	1	1355.78	3	451.926	447.254	LEEVTGK(Unimod:34)LQVAR	LEEVTGK(Unimod:34)LQVAR	1	0	0	4.67188
			13	11	nomatch	2	1345.7	3	448.566	443.894	LEK(Unimod:34)TIDDLEEK	LEK(Unimod:34)TIDDLEEK	1	0	0	4.67188
			24	22	nomatch	2	1465.76	3	488.587	483.915	LFQSDTNAMLGK(Unimod:34)K	LFQSDTNAMLGK(Unimod:34)K	1	0	0	4.67188
			2	1	nomatch	1	1216.66	3	405.552	400.88	LLEEEDSK(Unimod:34)LK	LLEEEDSK(Unimod:34)LK	1	0	0	4.67188
			13	11	nomatch	2	1344.72	3	448.242	443.57	LLEQK(Unimod:34)TQESQK	LLEQK(Unimod:34)TQESQK	1	0	0	4.67188
			15	14	nomatch	1	1374.8	3	458.266	453.594	LLFSNTAAQK(Unimod:34)LR	LLFSNTAAQK(Unimod:34)LR	1	0	0	4.67188
			26	24	nomatch	2	1485.86	3	495.285	490.613	LLTWDVK(Unimod:34)DTLLR	LLTWDVK(Unimod:34)DTLLR	1	0	0	4.67188
			46	45	nomatch	1	1705.84	3	568.613	563.941	LMDQNLK(Unimod:34)CLSAAEEK	LMDQNLK(Unimod:34)CLSAAEEK	1	0	0	4.67188
			38	37	nomatch	1	1619.82	3	539.938	535.267	LQAAYAGDK(Unimod:34)ADDIQK	LQAAYAGDK(Unimod:34)ADDIQK	1	0	0	4.67188
			17	15	nomatch	2	1389.75	3	463.249	458.577	LQDVSGQLSSSK(Unimod:34)K	LQDVSGQLSSSK(Unimod:34)K	1	0	0	4.67188
			28	27	nomatch	1	1516.77	3	505.591	500.919	LQEK(Unimod:34)VESAQSEQK	LQEK(Unimod:34)VESAQSEQK	1	0	0	4.67188
			9	8	nomatch	1	1302.7	3	434.234	429.562	LTEK(Unimod:34)ELAEAASK	LTEK(Unimod:34)ELAEAASK	1	0	0	4.67188
			62	61	nomatch	1	1880.91	3	626.97	622.298	MGSK(Unimod:34)SPGNTSQPPAFFSK	MGSK(Unimod:34)SPGNTSQPPAFFSK	1	0	0	4.67188
			42	41	nomatch	1	1667.84	3	555.946	551.274	MMSK(Unimod:34)PQTSGAYVLNK	MMSK(Unimod:34)PQTSGAYVLNK	1	0	0	4.67188
			45	44	nomatch	1	1693.76	3	564.586	559.914	PANEK(Unimod:34)ATDDYHYEK	PANEK(Unimod:34)ATDDYHYEK	1	0	0	4.67188
			28	27	nomatch	1	1512.84	3	504.28	499.609	PSK(Unimod:34)GPLQSVQVFGR	PSK(Unimod:34)GPLQSVQVFGR	1	0	0	4.67188
			28	27	nomatch	1	1513.76	3	504.587	499.915	PSVGSQSNQAGQGK(Unimod:34)R	PSVGSQSNQAGQGK(Unimod:34)R	1	0	0	4.67188
			41	40	nomatch	1	1650.75	3	550.251	545.579	SDSGK(Unimod:34)PYYYNSQTK	SDSGK(Unimod:34)PYYYNSQTK	1	0	0	4.67188
			25	24	nomatch	1	1479.72	3	493.24	488.568	SGK(Unimod:34)FTQQDIDEAK	SGK(Unimod:34)FTQQDIDEAK	1	0	0	4.67188
			20	19	nomatch	1	1425.69	3	475.231	470.559	SGNFSAAMK(Unimod:34)DLSGK	SGNFSAAMK(Unimod:34)DLSGK	1	0	0	4.67188
			10	9	nomatch	1	1320.74	3	440.247	435.575	SK(Unimod:34)LLFSNTAAQK	SK(Unimod:34)LLFSNTAAQK	1	0	0	4.67188
			24	22	nomatch	2	1464.72	3	488.241	483.57	SQNTDMVQK(Unimod:34)SVSK	SQNTDMVQK(Unimod:34)SVSK	1	0	0	4.67188
			24	23	nomatch	1	1471.67	3	490.556	485.885	SSFAYK(Unimod:34)DQNENR	SSFAYK(Unimod:34)DQNENR	1	0	0	4.67188
			26	24	nomatch	2	1485.75	3	495.251	490.579	SSGPGGQNVNK(Unimod:34)VNSK	SSGPGGQNVNK(Unimod:34)VNSK	1	0	0	4.67188
			43	42	nomatch	1	1675.84	3	558.612	553.94	SSVACK(Unimod:34)WNLAEAQQK	SSVACK(Unimod:34)WNLAEAQQK	1	0	0	4.67188
			42	41	nomatch	1	1662.81	3	554.27	549.598	TEDEVLTSK(Unimod:34)GDAWAK	TEDEVLTSK(Unimod:34)GDAWAK	1	0	0	4.67188
			20	19	nomatch	1	1430.76	3	476.921	472.249	TEVLSPNSK(Unimod:34)VESK	TEVLSPNSK(Unimod:34)VESK	1	0	0	4.67188
			51	49	nomatch	2	1753.81	3	584.604	579.932	TGASWTDNIMAQK(Unimod:34)CSK	TGASWTDNIMAQK(Unimod:34)CSK	1	0	0	4.67188
			25	24	nomatch	1	1479.79	3	493.265	488.593	TPGQNAQK(Unimod:34)WIPAR	TPGQNAQK(Unimod:34)WIPAR	1	0	0	4.67188
			4	2	nomatch	2	1239.69	3	413.229	408.557	TPNLYIYSK(Unimod:34)K	TPNLYIYSK(Unimod:34)K	1	0	0	4.67188
			42	41	nomatch	1	1662.83	3	554.278	549.606	TQAYQDQK(Unimod:34)PGTSGLR	TQAYQDQK(Unimod:34)PGTSGLR	1	0	0	4.67188
			45	44	nomatch	1	1691.82	3	563.938	559.267	TTGFYSGFSEVAEK(Unimod:34)R	TTGFYSGFSEVAEK(Unimod:34)R	1	0	0	4.67188
			31	30	nomatch	1	1549.8	3	516.6	511.928	TVSK(Unimod:34)VDDFLANEAK	TVSK(Unimod:34)VDDFLANEAK	1	0	0	4.67188
			63	62	nomatch	1	1894.99	3	631.663	626.991	VDIDAPDVSIEGPDAK(Unimod:34)LK	VDIDAPDVSIEGPDAK(Unimod:34)LK	1	0	0	4.67188
			67	66	nomatch	1	1950.03	3	650.01	645.338	VDIDVPDVNIEGPDAK(Unimod:34)LK	VDIDVPDVNIEGPDAK(Unimod:34)LK	1	0	0	4.67188
			65	64	nomatch	1	1923.02	3	641.007	636.335	VDVEVPDVSLEGPEGK(Unimod:34)LK	VDVEVPDVSLEGPEGK(Unimod:34)LK	1	0	0	4.67188
			2	1	nomatch	1	1219.7	3	406.567	401.896	VETTVTSLK(Unimod:34)TK	VETTVTSLK(Unimod:34)TK	1	0	0	4.67188
			17	16	nomatch	1	1392.79	3	464.262	459.59	VFSIISSEK(Unimod:34)ELK	VFSIISSEK(Unimod:34)ELK	1	0	0	4.67188
			4	2	nomatch	2	1239.76	3	413.252	408.58	VGTASVLQPVK(Unimod:34)K	VGTASVLQPVK(Unimod:34)K	1	0	0	4.67188
			63	62	nomatch	1	1892.03	3	630.675	626.003	VGVEVPDVNIEGPEGK(Unimod:34)LK	VGVEVPDVNIEGPEGK(Unimod:34)LK	1	0	0	4.67188
			37	36	nomatch	1	1612.85	3	537.618	532.946	VLTANSNPSSPSAAK(Unimod:34)R	VLTANSNPSSPSAAK(Unimod:34)R	1	0	0	4.67188
			61	59	nomatch	2	1865.03	3	621.675	617.003	VNVEAPDVNLEGLGGK(Unimod:34)LK	VNVEAPDVNLEGLGGK(Unimod:34)LK	1	0	0	4.67188
			66	65	nomatch	1	1930.05	3	643.351	638.679	VQGGALEDSQLVAGVAFK(Unimod:34)K	VQGGALEDSQLVAGVAFK(Unimod:34)K	1	0	0	4.67188
			68	67	nomatch	1	1963.99	3	654.662	649.99	VSPASSVDSNIPSSQGYK(Unimod:34)K	VSPASSVDSNIPSSQGYK(Unimod:34)K	1	0	0	4.67188
			37	36	nomatch	1	1613.86	3	537.952	533.28	YEEIVK(Unimod:34)EVSTYIK	YEEIVK(Unimod:34)EVSTYIK	1	0	0	4.67188
			72	71	nomatch	1	2031.04	3	677.014	672.342	YEQEHAAIQDK(Unimod:34)LFQVAK	YEQEHAAIQDK(Unimod:34)LFQVAK	1	0	0	4.67188
			#N/A	#N/A	#N/A	#N/A	1174.69	3	391.564	386.892	ASAISIK(Unimod:34)LGSSK	ASAISIK(Unimod:34)LGSSK	1	0	0	4.67188
			#N/A	#N/A	#N/A	#N/A	1113.68	3	371.225	366.553	ASEALLK(Unimod:34)QLK	ASEALLK(Unimod:34)QLK	1	0	0	4.67188
			1	#N/A	#N/A	#N/A	1201.67	3	400.556	395.884	ASNAAVK(Unimod:34)LAESK	ASNAAVK(Unimod:34)LAESK	1	0	0	4.67188
			#N/A	#N/A	#N/A	#N/A	1161.61	3	387.202	382.53	DQEALMK(Unimod:34)SVK	DQEALMK(Unimod:34)SVK	1	0	0	4.67188
			#N/A	#N/A	#N/A	#N/A	1199.69	3	399.896	395.224	IQQELQTAK(Unimod:34)K	IQQELQTAK(Unimod:34)K	1	0	0	4.67188
			#N/A	#N/A	#N/A	#N/A	1057.65	3	352.55	347.878	ISALQGK(Unimod:34)LSK	ISALQGK(Unimod:34)LSK	1	0	0	4.67188
			#N/A	#N/A	#N/A	#N/A	1173.67	3	391.224	386.552	ITGK(Unimod:34)NQVTATK	ITGK(Unimod:34)NQVTATK	1	0	0	4.67188
			#N/A	#N/A	#N/A	#N/A	1167.63	3	389.21	384.538	K(Unimod:34)FGVLSDNFK	K(Unimod:34)FGVLSDNFK	1	0	0	4.67188
			#N/A	#N/A	#N/A	#N/A	1127.66	3	375.885	371.213	LQLEIDQK(Unimod:34)K	LQLEIDQK(Unimod:34)K	1	0	0	4.67188
			1	#N/A	#N/A	#N/A	1205.63	3	401.876	397.205	SPDEAYAIAK(Unimod:34)K	SPDEAYAIAK(Unimod:34)K	1	0	0	4.67188
			#N/A	#N/A	#N/A	#N/A	1139.7	3	379.901	375.229	VNALK(Unimod:34)NLQVK	VNALK(Unimod:34)NLQVK	1	0	0	4.67188

### Sheet: TOF_4Da_Methyl_Peptides
Table S2: TOF 4 Dalton Methyl Peptides
Start	End	Window	Methyl Peptide Mass Window	Unmodified Mass Window	Do Windows Match?	Window Difference Between Methylated and Unmodifed Peptide	Mass of Methylated Peptide	Charge of Peptide	M/Z of Methylated Peptide	M/Z of Unmodified Peptide	Peptide Sequence	Methylated Sites Only	# Or Mono-methyl Sites	# of di-methyl sites	# of tri-methyl Sites	M/Z Difference Between Methylated and Unmodified Peptide
400	404	1	82	81	nomatch	1	1455.8	2	727.902	720.894	AAINQK(Unimod:34)LIETGER	AAINQK(Unimod:34)LIETGER	1	0	0	7.00783
404	408	2	77	75	nomatch	2	1413.78	2	706.891	699.884	AGPNASIISLK(Unimod:34)SDK	AGPNASIISLK(Unimod:34)SDK	1	0	0	7.00783
408	412	3	84	82	nomatch	2	1469.8	2	734.9	727.892	AGQK(Unimod:34)LIDVNHYAK	AGQK(Unimod:34)LIDVNHYAK	1	0	0	7.00783
412	416	4	72	70	nomatch	2	1371.77	2	685.886	678.878	ALASIDSK(Unimod:34)LNQAK	ALASIDSK(Unimod:34)LNQAK	1	0	0	7.00783
416	420	5	89	87	nomatch	2	1506.77	2	753.386	746.378	AMEAASSLK(Unimod:34)SQAATK	AMEAASSLK(Unimod:34)SQAATK	1	0	0	7.00783
420	424	6	47	46	nomatch	1	1174.69	2	587.346	580.338	ASAISIK(Unimod:34)LGSSK	ASAISIK(Unimod:34)LGSSK	1	0	0	7.00783
424	428	7	40	38	nomatch	2	1113.68	2	556.838	549.83	ASEALLK(Unimod:34)QLK	ASEALLK(Unimod:34)QLK	1	0	0	7.00783
428	432	8	51	49	nomatch	2	1201.67	2	600.833	593.825	ASNAAVK(Unimod:34)LAESK	ASNAAVK(Unimod:34)LAESK	1	0	0	7.00783
432	436	9	83	82	nomatch	1	1462.78	2	731.389	724.381	DDSFLGK(Unimod:34)LGGTLAR	DDSFLGK(Unimod:34)LGGTLAR	1	0	0	7.00783
436	440	10	85	83	nomatch	2	1476.79	2	738.397	731.389	DESFLGK(Unimod:34)LGGTLAR	DESFLGK(Unimod:34)LGGTLAR	1	0	0	7.00783
440	444	11	71	69	nomatch	2	1365.66	2	682.828	675.82	DFDTALK(Unimod:34)HYDK	DFDTALK(Unimod:34)HYDK	1	0	0	7.00783
444	448	12	78	76	nomatch	2	1418.78	2	709.388	702.381	DLGK(Unimod:34)FQVATDALK	DLGK(Unimod:34)FQVATDALK	1	0	0	7.00783
448	452	13	67	65	nomatch	2	1329.61	2	664.803	657.795	DNSTMGYMAAK(Unimod:34)K	DNSTMGYMAAK(Unimod:34)K	1	0	0	7.00783
452	456	14	46	44	nomatch	2	1161.61	2	580.803	573.795	DQEALMK(Unimod:34)SVK	DQEALMK(Unimod:34)SVK	1	0	0	7.00783
456	460	15	92	90	nomatch	2	1533.74	2	766.871	759.863	DTPTSAGPNSFNK(Unimod:34)GK	DTPTSAGPNSFNK(Unimod:34)GK	1	0	0	7.00783
460	464	16	80	78	nomatch	2	1435.65	2	717.823	710.816	FDDTNPEK(Unimod:34)EEAK	FDDTNPEK(Unimod:34)EEAK	1	0	0	7.00783
464	468	17	78	76	nomatch	2	1418.74	2	709.368	702.36	GETASK(Unimod:34)LQSEISR	GETASK(Unimod:34)LQSEISR	1	0	0	7.00783
468	472	18	82	80	nomatch	2	1449.78	2	724.891	717.884	GFALVGVGSEASSK(Unimod:34)K	GFALVGVGSEASSK(Unimod:34)K	1	0	0	7.00783
472	476	19	74	72	nomatch	2	1385.77	2	692.883	685.876	GGNIGAK(Unimod:34)WTIDLK	GGNIGAK(Unimod:34)WTIDLK	1	0	0	7.00783
476	480	20	98	97	nomatch	1	1582.9	2	791.452	784.444	GTISAPGK(Unimod:34)VVTAAAQAK	GTISAPGK(Unimod:34)VVTAAAQAK	1	0	0	7.00783
480	484	21	94	92	nomatch	2	1544.82	2	772.408	765.4	GTITVSAQELK(Unimod:34)DNR	GTITVSAQELK(Unimod:34)DNR	1	0	0	7.00783
484	488	22	79	78	nomatch	1	1430.76	2	715.381	708.373	IISSIEQK(Unimod:34)EENK	IISSIEQK(Unimod:34)EENK	1	0	0	7.00783
488	492	23	50	49	nomatch	1	1199.69	2	599.844	592.836	IQQELQTAK(Unimod:34)K	IQQELQTAK(Unimod:34)K	1	0	0	7.00783
492	496	24	33	31	nomatch	2	1057.65	2	528.825	521.817	ISALQGK(Unimod:34)LSK	ISALQGK(Unimod:34)LSK	1	0	0	7.00783
496	500	25	98	96	nomatch	2	1577.88	2	788.939	781.931	ISSNFSSIIAEK(Unimod:34)LR	ISSNFSSIIAEK(Unimod:34)LR	1	0	0	7.00783
500	504	26	92	90	nomatch	2	1531.85	2	765.923	758.915	ITESVAETAQTIK(Unimod:34)K	ITESVAETAQTIK(Unimod:34)K	1	0	0	7.00783
504	508	27	47	45	nomatch	2	1173.67	2	586.836	579.828	ITGK(Unimod:34)NQVTATK	ITGK(Unimod:34)NQVTATK	1	0	0	7.00783
508	512	28	89	87	nomatch	2	1508.78	2	754.392	747.384	IVSGK(Unimod:34)DYNVTANSK	IVSGK(Unimod:34)DYNVTANSK	1	0	0	7.00783
512	516	29	46	45	nomatch	1	1167.63	2	583.814	576.807	K(Unimod:34)FGVLSDNFK	K(Unimod:34)FGVLSDNFK	1	0	0	7.00783
516	520	30	85	83	nomatch	2	1474.74	2	737.372	730.365	K(Unimod:34)NISQELNMEQK	K(Unimod:34)NISQELNMEQK	1	0	0	7.00783
520	524	31	89	87	nomatch	2	1505.7	2	752.85	745.842	K(Unimod:34)YEEIDNAPEER	K(Unimod:34)YEEIDNAPEER	1	0	0	7.00783
524	528	32	70	68	nomatch	2	1355.78	2	677.889	670.881	LEEVTGK(Unimod:34)LQVAR	LEEVTGK(Unimod:34)LQVAR	1	0	0	7.00783
528	532	33	69	67	nomatch	2	1345.7	2	672.849	665.841	LEK(Unimod:34)TIDDLEEK	LEK(Unimod:34)TIDDLEEK	1	0	0	7.00783
532	536	34	84	82	nomatch	2	1465.76	2	732.88	725.872	LFQSDTNAMLGK(Unimod:34)K	LFQSDTNAMLGK(Unimod:34)K	1	0	0	7.00783
536	540	35	53	51	nomatch	2	1216.66	2	608.328	601.32	LLEEEDSK(Unimod:34)LK	LLEEEDSK(Unimod:34)LK	1	0	0	7.00783
540	544	36	69	67	nomatch	2	1344.72	2	672.362	665.355	LLEQK(Unimod:34)TQESQK	LLEQK(Unimod:34)TQESQK	1	0	0	7.00783
544	548	37	72	71	nomatch	1	1374.8	2	687.399	680.391	LLFSNTAAQK(Unimod:34)LR	LLFSNTAAQK(Unimod:34)LR	1	0	0	7.00783
548	552	38	86	84	nomatch	2	1485.86	2	742.928	735.92	LLTWDVK(Unimod:34)DTLLR	LLTWDVK(Unimod:34)DTLLR	1	0	0	7.00783
552	556	39	74	72	nomatch	2	1389.75	2	694.873	687.865	LQDVSGQLSSSK(Unimod:34)K	LQDVSGQLSSSK(Unimod:34)K	1	0	0	7.00783
556	560	40	90	88	nomatch	2	1516.77	2	758.387	751.379	LQEK(Unimod:34)VESAQSEQK	LQEK(Unimod:34)VESAQSEQK	1	0	0	7.00783
560	564	41	41	40	nomatch	1	1127.66	2	563.828	556.82	LQLEIDQK(Unimod:34)K	LQLEIDQK(Unimod:34)K	1	0	0	7.00783
564	568	42	63	62	nomatch	1	1302.7	2	651.352	644.344	LTEK(Unimod:34)ELAEAASK	LTEK(Unimod:34)ELAEAASK	1	0	0	7.00783
568	572	43	90	88	nomatch	2	1512.84	2	756.421	749.413	PSK(Unimod:34)GPLQSVQVFGR	PSK(Unimod:34)GPLQSVQVFGR	1	0	0	7.00783
572	576	44	90	88	nomatch	2	1513.76	2	756.88	749.872	PSVGSQSNQAGQGK(Unimod:34)R	PSVGSQSNQAGQGK(Unimod:34)R	1	0	0	7.00783
576	580	45	85	84	nomatch	1	1479.72	2	739.86	732.852	SGK(Unimod:34)FTQQDIDEAK	SGK(Unimod:34)FTQQDIDEAK	1	0	0	7.00783
580	584	46	79	77	nomatch	2	1425.69	2	712.846	705.838	SGNFSAAMK(Unimod:34)DLSGK	SGNFSAAMK(Unimod:34)DLSGK	1	0	0	7.00783
584	588	47	66	64	nomatch	2	1320.74	2	660.37	653.362	SK(Unimod:34)LLFSNTAAQK	SK(Unimod:34)LLFSNTAAQK	1	0	0	7.00783
588	592	48	51	49	nomatch	2	1205.63	2	602.815	595.807	SPDEAYAIAK(Unimod:34)K	SPDEAYAIAK(Unimod:34)K	1	0	0	7.00783
592	596	49	84	82	nomatch	2	1464.72	2	732.362	725.354	SQNTDMVQK(Unimod:34)SVSK	SQNTDMVQK(Unimod:34)SVSK	1	0	0	7.00783
596	600	50	84	83	nomatch	1	1471.67	2	735.835	728.827	SSFAYK(Unimod:34)DQNENR	SSFAYK(Unimod:34)DQNENR	1	0	0	7.00783
600	604	51	86	84	nomatch	2	1485.75	2	742.877	735.869	SSGPGGQNVNK(Unimod:34)VNSK	SSGPGGQNVNK(Unimod:34)VNSK	1	0	0	7.00783
604	608	52	79	78	nomatch	1	1430.76	2	715.381	708.373	TEVLSPNSK(Unimod:34)VESK	TEVLSPNSK(Unimod:34)VESK	1	0	0	7.00783
608	612	53	85	84	nomatch	1	1479.79	2	739.897	732.889	TPGQNAQK(Unimod:34)WIPAR	TPGQNAQK(Unimod:34)WIPAR	1	0	0	7.00783
612	616	54	55	54	nomatch	1	1239.69	2	619.843	612.835	TPNLYIYSK(Unimod:34)K	TPNLYIYSK(Unimod:34)K	1	0	0	7.00783
616	620	55	94	92	nomatch	2	1549.8	2	774.899	767.892	TVSK(Unimod:34)VDDFLANEAK	TVSK(Unimod:34)VDDFLANEAK	1	0	0	7.00783
620	624	56	53	51	nomatch	2	1219.7	2	609.851	602.843	VETTVTSLK(Unimod:34)TK	VETTVTSLK(Unimod:34)TK	1	0	0	7.00783
624	628	57	75	73	nomatch	2	1392.79	2	696.393	689.385	VFSIISSEK(Unimod:34)ELK	VFSIISSEK(Unimod:34)ELK	1	0	0	7.00783
628	632	58	55	54	nomatch	1	1239.76	2	619.878	612.87	VGTASVLQPVK(Unimod:34)K	VGTASVLQPVK(Unimod:34)K	1	0	0	7.00783
632	636	59	43	41	nomatch	2	1139.7	2	569.851	562.843	VNALK(Unimod:34)NLQVK	VNALK(Unimod:34)NLQVK	1	0	0	7.00783
636	640	60	#N/A	#N/A	#N/A	#N/A	2197.04	2	1098.52	1091.51	AANDAGYFNDEMAPIEVK(Unimod:34)TK	AANDAGYFNDEMAPIEVK(Unimod:34)TK	1	0	0	7.00783
640	644	61	103	101	nomatch	2	1618.81	2	809.405	802.397	AANMLQQSGSK(Unimod:34)NTGAK	AANMLQQSGSK(Unimod:34)NTGAK	1	0	0	7.00783
644	648	62	126	124	nomatch	2	1804.89	2	902.446	895.438	ANEK(Unimod:34)TESSSAQQVAVSR	ANEK(Unimod:34)TESSSAQQVAVSR	1	0	0	7.00783
648	652	63	112	110	nomatch	2	1692.9	2	846.452	839.444	ATVASSTQK(Unimod:34)FQDLGVK	ATVASSTQK(Unimod:34)FQDLGVK	1	0	0	7.00783
652	656	64	115	114	nomatch	1	1719.83	2	859.914	852.906	DASTLQSQK(Unimod:34)AEGTGDAK	DASTLQSQK(Unimod:34)AEGTGDAK	1	0	0	7.00783
656	660	65	113	111	nomatch	2	1698.95	2	849.476	842.468	DLSTVEALQNLK(Unimod:34)NLK	DLSTVEALQNLK(Unimod:34)NLK	1	0	0	7.00783
660	664	66	103	101	nomatch	2	1617.83	2	808.916	801.908	DSSPTTNSK(Unimod:34)LSALQR	DSSPTTNSK(Unimod:34)LSALQR	1	0	0	7.00783
664	668	67	114	112	nomatch	2	1706.81	2	853.407	846.399	DTMGIADK(Unimod:34)TENTLER	DTMGIADK(Unimod:34)TENTLER	1	0	0	7.00783
668	672	68	103	102	nomatch	1	1622.87	2	811.433	804.426	DYSAPVNFISAGLK(Unimod:34)K	DYSAPVNFISAGLK(Unimod:34)K	1	0	0	7.00783
672	676	69	115	114	nomatch	1	1719.79	2	859.893	852.885	DYSSGFGGK(Unimod:34)YGVQADR	DYSSGFGGK(Unimod:34)YGVQADR	1	0	0	7.00783
676	680	70	122	120	nomatch	2	1772.86	2	886.431	879.423	FLQEFYQDDELGK(Unimod:34)K	FLQEFYQDDELGK(Unimod:34)K	1	0	0	7.00783
680	684	71	#N/A	#N/A	#N/A	#N/A	2051.03	2	1025.52	1018.51	FSAYIK(Unimod:34)NSNPALNDNLEK	FSAYIK(Unimod:34)NSNPALNDNLEK	1	0	0	7.00783
684	688	72	#N/A	#N/A	#N/A	#N/A	2047.01	2	1023.5	1016.5	FSMPGFK(Unimod:34)GEGPDVDVNLPK	FSMPGFK(Unimod:34)GEGPDVDVNLPK	1	0	0	7.00783
688	692	73	107	105	nomatch	2	1650.84	2	825.422	818.414	GEVGAGAGPGAQAGPSAK(Unimod:34)R	GEVGAGAGPGAQAGPSAK(Unimod:34)R	1	0	0	7.00783
692	696	74	124	122	nomatch	2	1789.86	2	894.93	887.922	GFCFITYTDEEPVK(Unimod:34)K	GFCFITYTDEEPVK(Unimod:34)K	1	0	0	7.00783
696	700	75	142	141	nomatch	1	1935.97	2	967.986	960.978	GSLGAQK(Unimod:34)LANTCFNEIEK	GSLGAQK(Unimod:34)LANTCFNEIEK	1	0	0	7.00783
700	704	76	125	124	nomatch	1	1798.93	2	899.466	892.458	GTVPDDAVEALADSLGK(Unimod:34)K	GTVPDDAVEALADSLGK(Unimod:34)K	1	0	0	7.00783
704	708	77	117	115	nomatch	2	1731.89	2	865.945	858.937	GWLK(Unimod:34)SNVSDAVAQSTR	GWLK(Unimod:34)SNVSDAVAQSTR	1	0	0	7.00783
708	712	78	119	117	nomatch	2	1746.8	2	873.4	866.392	HELQANCYEEVK(Unimod:34)DR	HELQANCYEEVK(Unimod:34)DR	1	0	0	7.00783
712	716	79	126	124	nomatch	2	1801	2	900.499	893.491	IINEPTAAAIAYGLDK(Unimod:34)K	IINEPTAAAIAYGLDK(Unimod:34)K	1	0	0	7.00783
716	720	80	114	112	nomatch	2	1705.84	2	852.919	845.911	LMDQNLK(Unimod:34)CLSAAEEK	LMDQNLK(Unimod:34)CLSAAEEK	1	0	0	7.00783
720	724	81	103	101	nomatch	2	1619.82	2	809.908	802.9	LQAAYAGDK(Unimod:34)ADDIQK	LQAAYAGDK(Unimod:34)ADDIQK	1	0	0	7.00783
724	728	82	136	134	nomatch	2	1880.91	2	940.455	933.447	MGSK(Unimod:34)SPGNTSQPPAFFSK	MGSK(Unimod:34)SPGNTSQPPAFFSK	1	0	0	7.00783
728	732	83	109	107	nomatch	2	1667.84	2	833.919	826.911	MMSK(Unimod:34)PQTSGAYVLNK	MMSK(Unimod:34)PQTSGAYVLNK	1	0	0	7.00783
732	736	84	112	110	nomatch	2	1693.76	2	846.879	839.871	PANEK(Unimod:34)ATDDYHYEK	PANEK(Unimod:34)ATDDYHYEK	1	0	0	7.00783
736	740	85	107	105	nomatch	2	1650.75	2	825.376	818.368	SDSGK(Unimod:34)PYYYNSQTK	SDSGK(Unimod:34)PYYYNSQTK	1	0	0	7.00783
740	744	86	110	108	nomatch	2	1675.84	2	837.918	830.91	SSVACK(Unimod:34)WNLAEAQQK	SSVACK(Unimod:34)WNLAEAQQK	1	0	0	7.00783
744	748	87	108	107	nomatch	1	1662.81	2	831.405	824.397	TEDEVLTSK(Unimod:34)GDAWAK	TEDEVLTSK(Unimod:34)GDAWAK	1	0	0	7.00783
748	752	88	120	118	nomatch	2	1753.81	2	876.906	869.899	TGASWTDNIMAQK(Unimod:34)CSK	TGASWTDNIMAQK(Unimod:34)CSK	1	0	0	7.00783
752	756	89	108	107	nomatch	1	1662.83	2	831.416	824.408	TQAYQDQK(Unimod:34)PGTSGLR	TQAYQDQK(Unimod:34)PGTSGLR	1	0	0	7.00783
756	760	90	112	110	nomatch	2	1691.82	2	845.908	838.9	TTGFYSGFSEVAEK(Unimod:34)R	TTGFYSGFSEVAEK(Unimod:34)R	1	0	0	7.00783
760	764	91	137	136	nomatch	1	1894.99	2	947.494	940.487	VDIDAPDVSIEGPDAK(Unimod:34)LK	VDIDAPDVSIEGPDAK(Unimod:34)LK	1	0	0	7.00783
764	768	92	144	143	nomatch	1	1950.03	2	975.015	968.008	VDIDVPDVNIEGPDAK(Unimod:34)LK	VDIDVPDVNIEGPDAK(Unimod:34)LK	1	0	0	7.00783
768	772	93	141	139	nomatch	2	1923.02	2	961.51	954.502	VDVEVPDVSLEGPEGK(Unimod:34)LK	VDVEVPDVSLEGPEGK(Unimod:34)LK	1	0	0	7.00783
772	776	94	137	135	nomatch	2	1892.03	2	946.013	939.005	VGVEVPDVNIEGPEGK(Unimod:34)LK	VGVEVPDVNIEGPEGK(Unimod:34)LK	1	0	0	7.00783
776	780	95	102	100	nomatch	2	1612.85	2	806.427	799.419	VLTANSNPSSPSAAK(Unimod:34)R	VLTANSNPSSPSAAK(Unimod:34)R	1	0	0	7.00783
780	784	96	134	132	nomatch	2	1865.03	2	932.513	925.505	VNVEAPDVNLEGLGGK(Unimod:34)LK	VNVEAPDVNLEGLGGK(Unimod:34)LK	1	0	0	7.00783
784	788	97	142	140	nomatch	2	1930.05	2	965.026	958.018	VQGGALEDSQLVAGVAFK(Unimod:34)K	VQGGALEDSQLVAGVAFK(Unimod:34)K	1	0	0	7.00783
788	792	98	146	144	nomatch	2	1963.99	2	981.993	974.985	VSPASSVDSNIPSSQGYK(Unimod:34)K	VSPASSVDSNIPSSQGYK(Unimod:34)K	1	0	0	7.00783
792	796	99	102	100	nomatch	2	1613.86	2	806.928	799.92	YEEIVK(Unimod:34)EVSTYIK	YEEIVK(Unimod:34)EVSTYIK	1	0	0	7.00783
796	800	100	#N/A	#N/A	#N/A	#N/A	2031.04	2	1015.52	1008.51	YEQEHAAIQDK(Unimod:34)LFQVAK	YEQEHAAIQDK(Unimod:34)LFQVAK	1	0	0	7.00783
800	804	101	22	21	nomatch	1	1455.8	3	485.268	480.596	AAINQK(Unimod:34)LIETGER	AAINQK(Unimod:34)LIETGER	1	0	0	4.67188
804	808	102	84	82	nomatch	2	2197.04	3	732.345	727.673	AANDAGYFNDEMAPIEVK(Unimod:34)TK	AANDAGYFNDEMAPIEVK(Unimod:34)TK	1	0	0	4.67188
808	812	103	35	34	nomatch	1	1618.81	3	539.603	534.931	AANMLQQSGSK(Unimod:34)NTGAK	AANMLQQSGSK(Unimod:34)NTGAK	1	0	0	4.67188
812	816	104	18	17	nomatch	1	1413.78	3	471.261	466.589	AGPNASIISLK(Unimod:34)SDK	AGPNASIISLK(Unimod:34)SDK	1	0	0	4.67188
816	820	105	23	22	nomatch	1	1469.8	3	489.933	485.261	AGQK(Unimod:34)LIDVNHYAK	AGQK(Unimod:34)LIDVNHYAK	1	0	0	4.67188
820	824	106	15	14	nomatch	1	1371.77	3	457.257	452.586	ALASIDSK(Unimod:34)LNQAK	ALASIDSK(Unimod:34)LNQAK	1	0	0	4.67188
824	828	107	26	25	nomatch	1	1506.77	3	502.257	497.585	AMEAASSLK(Unimod:34)SQAATK	AMEAASSLK(Unimod:34)SQAATK	1	0	0	4.67188
828	832	108	51	50	nomatch	1	1804.89	3	601.631	596.959	ANEK(Unimod:34)TESSSAQQVAVSR	ANEK(Unimod:34)TESSSAQQVAVSR	1	0	0	4.67188
832	836	109	42	40	nomatch	2	1692.9	3	564.302	559.63	ATVASSTQK(Unimod:34)FQDLGVK	ATVASSTQK(Unimod:34)FQDLGVK	1	0	0	4.67188
836	840	110	44	43	nomatch	1	1719.83	3	573.276	568.604	DASTLQSQK(Unimod:34)AEGTGDAK	DASTLQSQK(Unimod:34)AEGTGDAK	1	0	0	4.67188
840	844	111	22	21	nomatch	1	1462.78	3	487.593	482.921	DDSFLGK(Unimod:34)LGGTLAR	DDSFLGK(Unimod:34)LGGTLAR	1	0	0	4.67188
844	848	112	24	22	nomatch	2	1476.79	3	492.265	487.593	DESFLGK(Unimod:34)LGGTLAR	DESFLGK(Unimod:34)LGGTLAR	1	0	0	4.67188
848	852	113	14	13	nomatch	1	1365.66	3	455.219	450.547	DFDTALK(Unimod:34)HYDK	DFDTALK(Unimod:34)HYDK	1	0	0	4.67188
852	856	114	19	18	nomatch	1	1418.78	3	472.926	468.254	DLGK(Unimod:34)FQVATDALK	DLGK(Unimod:34)FQVATDALK	1	0	0	4.67188
856	860	115	42	41	nomatch	1	1698.95	3	566.317	561.645	DLSTVEALQNLK(Unimod:34)NLK	DLSTVEALQNLK(Unimod:34)NLK	1	0	0	4.67188
860	864	116	11	10	nomatch	1	1329.61	3	443.202	438.53	DNSTMGYMAAK(Unimod:34)K	DNSTMGYMAAK(Unimod:34)K	1	0	0	4.67188
864	868	117	35	34	nomatch	1	1617.83	3	539.277	534.606	DSSPTTNSK(Unimod:34)LSALQR	DSSPTTNSK(Unimod:34)LSALQR	1	0	0	4.67188
868	872	118	43	42	nomatch	1	1706.81	3	568.938	564.266	DTMGIADK(Unimod:34)TENTLER	DTMGIADK(Unimod:34)TENTLER	1	0	0	4.67188
872	876	119	28	27	nomatch	1	1533.74	3	511.247	506.576	DTPTSAGPNSFNK(Unimod:34)GK	DTPTSAGPNSFNK(Unimod:34)GK	1	0	0	4.67188
876	880	120	36	35	nomatch	1	1622.87	3	540.956	536.284	DYSAPVNFISAGLK(Unimod:34)K	DYSAPVNFISAGLK(Unimod:34)K	1	0	0	4.67188
880	884	121	44	43	nomatch	1	1719.79	3	573.262	568.59	DYSSGFGGK(Unimod:34)YGVQADR	DYSSGFGGK(Unimod:34)YGVQADR	1	0	0	4.67188
884	888	122	20	19	nomatch	1	1435.65	3	478.549	473.877	FDDTNPEK(Unimod:34)EEAK	FDDTNPEK(Unimod:34)EEAK	1	0	0	4.67188
888	892	123	48	47	nomatch	1	1772.86	3	590.954	586.282	FLQEFYQDDELGK(Unimod:34)K	FLQEFYQDDELGK(Unimod:34)K	1	0	0	4.67188
892	896	124	71	70	nomatch	1	2051.03	3	683.677	679.006	FSAYIK(Unimod:34)NSNPALNDNLEK	FSAYIK(Unimod:34)NSNPALNDNLEK	1	0	0	4.67188
896	900	125	71	70	nomatch	1	2047.01	3	682.336	677.664	FSMPGFK(Unimod:34)GEGPDVDVNLPK	FSMPGFK(Unimod:34)GEGPDVDVNLPK	1	0	0	4.67188
900	904	126	19	18	nomatch	1	1418.74	3	472.912	468.24	GETASK(Unimod:34)LQSEISR	GETASK(Unimod:34)LQSEISR	1	0	0	4.67188
904	908	127	38	37	nomatch	1	1650.84	3	550.281	545.609	GEVGAGAGPGAQAGPSAK(Unimod:34)R	GEVGAGAGPGAQAGPSAK(Unimod:34)R	1	0	0	4.67188
908	912	128	21	20	nomatch	1	1449.78	3	483.261	478.589	GFALVGVGSEASSK(Unimod:34)K	GFALVGVGSEASSK(Unimod:34)K	1	0	0	4.67188
912	916	129	50	48	nomatch	2	1789.86	3	596.62	591.948	GFCFITYTDEEPVK(Unimod:34)K	GFCFITYTDEEPVK(Unimod:34)K	1	0	0	4.67188
916	920	130	16	15	nomatch	1	1385.77	3	461.922	457.25	GGNIGAK(Unimod:34)WTIDLK	GGNIGAK(Unimod:34)WTIDLK	1	0	0	4.67188
920	924	131	62	61	nomatch	1	1935.97	3	645.324	640.652	GSLGAQK(Unimod:34)LANTCFNEIEK	GSLGAQK(Unimod:34)LANTCFNEIEK	1	0	0	4.67188
924	928	132	32	31	nomatch	1	1582.9	3	527.635	522.963	GTISAPGK(Unimod:34)VVTAAAQAK	GTISAPGK(Unimod:34)VVTAAAQAK	1	0	0	4.67188
928	932	133	29	28	nomatch	1	1544.82	3	514.939	510.267	GTITVSAQELK(Unimod:34)DNR	GTITVSAQELK(Unimod:34)DNR	1	0	0	4.67188
932	936	134	50	49	nomatch	1	1798.93	3	599.644	594.972	GTVPDDAVEALADSLGK(Unimod:34)K	GTVPDDAVEALADSLGK(Unimod:34)K	1	0	0	4.67188
936	940	135	45	44	nomatch	1	1731.89	3	577.297	572.625	GWLK(Unimod:34)SNVSDAVAQSTR	GWLK(Unimod:34)SNVSDAVAQSTR	1	0	0	4.67188
940	944	136	46	45	nomatch	1	1746.8	3	582.267	577.595	HELQANCYEEVK(Unimod:34)DR	HELQANCYEEVK(Unimod:34)DR	1	0	0	4.67188
944	948	137	51	49	nomatch	2	1801	3	600.333	595.661	IINEPTAAAIAYGLDK(Unimod:34)K	IINEPTAAAIAYGLDK(Unimod:34)K	1	0	0	4.67188
948	952	138	20	19	nomatch	1	1430.76	3	476.921	472.249	IISSIEQK(Unimod:34)EENK	IISSIEQK(Unimod:34)EENK	1	0	0	4.67188
952	956	139	32	31	nomatch	1	1577.88	3	525.959	521.287	ISSNFSSIIAEK(Unimod:34)LR	ISSNFSSIIAEK(Unimod:34)LR	1	0	0	4.67188
956	960	140	28	27	nomatch	1	1531.85	3	510.615	505.943	ITESVAETAQTIK(Unimod:34)K	ITESVAETAQTIK(Unimod:34)K	1	0	0	4.67188
960	964	141	26	25	nomatch	1	1508.78	3	502.928	498.256	IVSGK(Unimod:34)DYNVTANSK	IVSGK(Unimod:34)DYNVTANSK	1	0	0	4.67188
964	968	142	23	22	nomatch	1	1474.74	3	491.582	486.91	K(Unimod:34)NISQELNMEQK	K(Unimod:34)NISQELNMEQK	1	0	0	4.67188
968	972	143	26	25	nomatch	1	1505.7	3	501.9	497.228	K(Unimod:34)YEEIDNAPEER	K(Unimod:34)YEEIDNAPEER	1	0	0	4.67188
972	976	144	13	12	nomatch	1	1355.78	3	451.926	447.254	LEEVTGK(Unimod:34)LQVAR	LEEVTGK(Unimod:34)LQVAR	1	0	0	4.67188
976	980	145	13	11	nomatch	2	1345.7	3	448.566	443.894	LEK(Unimod:34)TIDDLEEK	LEK(Unimod:34)TIDDLEEK	1	0	0	4.67188
980	984	146	23	21	nomatch	2	1465.76	3	488.587	483.915	LFQSDTNAMLGK(Unimod:34)K	LFQSDTNAMLGK(Unimod:34)K	1	0	0	4.67188
984	988	147	2	1	nomatch	1	1216.66	3	405.552	400.88	LLEEEDSK(Unimod:34)LK	LLEEEDSK(Unimod:34)LK	1	0	0	4.67188
988	992	148	13	11	nomatch	2	1344.72	3	448.242	443.57	LLEQK(Unimod:34)TQESQK	LLEQK(Unimod:34)TQESQK	1	0	0	4.67188
992	996	149	15	14	nomatch	1	1374.8	3	458.266	453.594	LLFSNTAAQK(Unimod:34)LR	LLFSNTAAQK(Unimod:34)LR	1	0	0	4.67188
996	1000	150	24	23	nomatch	1	1485.86	3	495.285	490.613	LLTWDVK(Unimod:34)DTLLR	LLTWDVK(Unimod:34)DTLLR	1	0	0	4.67188
			43	41	nomatch	2	1705.84	3	568.613	563.941	LMDQNLK(Unimod:34)CLSAAEEK	LMDQNLK(Unimod:34)CLSAAEEK	1	0	0	4.67188
			35	34	nomatch	1	1619.82	3	539.938	535.267	LQAAYAGDK(Unimod:34)ADDIQK	LQAAYAGDK(Unimod:34)ADDIQK	1	0	0	4.67188
			16	15	nomatch	1	1389.75	3	463.249	458.577	LQDVSGQLSSSK(Unimod:34)K	LQDVSGQLSSSK(Unimod:34)K	1	0	0	4.67188
			27	26	nomatch	1	1516.77	3	505.591	500.919	LQEK(Unimod:34)VESAQSEQK	LQEK(Unimod:34)VESAQSEQK	1	0	0	4.67188
			9	8	nomatch	1	1302.7	3	434.234	429.562	LTEK(Unimod:34)ELAEAASK	LTEK(Unimod:34)ELAEAASK	1	0	0	4.67188
			57	56	nomatch	1	1880.91	3	626.97	622.298	MGSK(Unimod:34)SPGNTSQPPAFFSK	MGSK(Unimod:34)SPGNTSQPPAFFSK	1	0	0	4.67188
			39	38	nomatch	1	1667.84	3	555.946	551.274	MMSK(Unimod:34)PQTSGAYVLNK	MMSK(Unimod:34)PQTSGAYVLNK	1	0	0	4.67188
			42	40	nomatch	2	1693.76	3	564.586	559.914	PANEK(Unimod:34)ATDDYHYEK	PANEK(Unimod:34)ATDDYHYEK	1	0	0	4.67188
			27	25	nomatch	2	1512.84	3	504.28	499.609	PSK(Unimod:34)GPLQSVQVFGR	PSK(Unimod:34)GPLQSVQVFGR	1	0	0	4.67188
			27	25	nomatch	2	1513.76	3	504.587	499.915	PSVGSQSNQAGQGK(Unimod:34)R	PSVGSQSNQAGQGK(Unimod:34)R	1	0	0	4.67188
			38	37	nomatch	1	1650.75	3	550.251	545.579	SDSGK(Unimod:34)PYYYNSQTK	SDSGK(Unimod:34)PYYYNSQTK	1	0	0	4.67188
			24	23	nomatch	1	1479.72	3	493.24	488.568	SGK(Unimod:34)FTQQDIDEAK	SGK(Unimod:34)FTQQDIDEAK	1	0	0	4.67188
			19	18	nomatch	1	1425.69	3	475.231	470.559	SGNFSAAMK(Unimod:34)DLSGK	SGNFSAAMK(Unimod:34)DLSGK	1	0	0	4.67188
			11	9	nomatch	2	1320.74	3	440.247	435.575	SK(Unimod:34)LLFSNTAAQK	SK(Unimod:34)LLFSNTAAQK	1	0	0	4.67188
			23	21	nomatch	2	1464.72	3	488.241	483.57	SQNTDMVQK(Unimod:34)SVSK	SQNTDMVQK(Unimod:34)SVSK	1	0	0	4.67188
			23	22	nomatch	1	1471.67	3	490.556	485.885	SSFAYK(Unimod:34)DQNENR	SSFAYK(Unimod:34)DQNENR	1	0	0	4.67188
			24	23	nomatch	1	1485.75	3	495.251	490.579	SSGPGGQNVNK(Unimod:34)VNSK	SSGPGGQNVNK(Unimod:34)VNSK	1	0	0	4.67188
			40	39	nomatch	1	1675.84	3	558.612	553.94	SSVACK(Unimod:34)WNLAEAQQK	SSVACK(Unimod:34)WNLAEAQQK	1	0	0	4.67188
			39	38	nomatch	1	1662.81	3	554.27	549.598	TEDEVLTSK(Unimod:34)GDAWAK	TEDEVLTSK(Unimod:34)GDAWAK	1	0	0	4.67188
			20	19	nomatch	1	1430.76	3	476.921	472.249	TEVLSPNSK(Unimod:34)VESK	TEVLSPNSK(Unimod:34)VESK	1	0	0	4.67188
			47	45	nomatch	2	1753.81	3	584.604	579.932	TGASWTDNIMAQK(Unimod:34)CSK	TGASWTDNIMAQK(Unimod:34)CSK	1	0	0	4.67188
			24	23	nomatch	1	1479.79	3	493.265	488.593	TPGQNAQK(Unimod:34)WIPAR	TPGQNAQK(Unimod:34)WIPAR	1	0	0	4.67188
			4	3	nomatch	1	1239.69	3	413.229	408.557	TPNLYIYSK(Unimod:34)K	TPNLYIYSK(Unimod:34)K	1	0	0	4.67188
			39	38	nomatch	1	1662.83	3	554.278	549.606	TQAYQDQK(Unimod:34)PGTSGLR	TQAYQDQK(Unimod:34)PGTSGLR	1	0	0	4.67188
			41	40	nomatch	1	1691.82	3	563.938	559.267	TTGFYSGFSEVAEK(Unimod:34)R	TTGFYSGFSEVAEK(Unimod:34)R	1	0	0	4.67188
			30	28	nomatch	2	1549.8	3	516.6	511.928	TVSK(Unimod:34)VDDFLANEAK	TVSK(Unimod:34)VDDFLANEAK	1	0	0	4.67188
			58	57	nomatch	1	1894.99	3	631.663	626.991	VDIDAPDVSIEGPDAK(Unimod:34)LK	VDIDAPDVSIEGPDAK(Unimod:34)LK	1	0	0	4.67188
			63	62	nomatch	1	1950.03	3	650.01	645.338	VDIDVPDVNIEGPDAK(Unimod:34)LK	VDIDVPDVNIEGPDAK(Unimod:34)LK	1	0	0	4.67188
			61	60	nomatch	1	1923.02	3	641.007	636.335	VDVEVPDVSLEGPEGK(Unimod:34)LK	VDVEVPDVSLEGPEGK(Unimod:34)LK	1	0	0	4.67188
			2	1	nomatch	1	1219.7	3	406.567	401.896	VETTVTSLK(Unimod:34)TK	VETTVTSLK(Unimod:34)TK	1	0	0	4.67188
			17	15	nomatch	2	1392.79	3	464.262	459.59	VFSIISSEK(Unimod:34)ELK	VFSIISSEK(Unimod:34)ELK	1	0	0	4.67188
			4	3	nomatch	1	1239.76	3	413.252	408.58	VGTASVLQPVK(Unimod:34)K	VGTASVLQPVK(Unimod:34)K	1	0	0	4.67188
			58	57	nomatch	1	1892.03	3	630.675	626.003	VGVEVPDVNIEGPEGK(Unimod:34)LK	VGVEVPDVNIEGPEGK(Unimod:34)LK	1	0	0	4.67188
			35	34	nomatch	1	1612.85	3	537.618	532.946	VLTANSNPSSPSAAK(Unimod:34)R	VLTANSNPSSPSAAK(Unimod:34)R	1	0	0	4.67188
			56	55	nomatch	1	1865.03	3	621.675	617.003	VNVEAPDVNLEGLGGK(Unimod:34)LK	VNVEAPDVNLEGLGGK(Unimod:34)LK	1	0	0	4.67188
			61	60	nomatch	1	1930.05	3	643.351	638.679	VQGGALEDSQLVAGVAFK(Unimod:34)K	VQGGALEDSQLVAGVAFK(Unimod:34)K	1	0	0	4.67188
			64	63	nomatch	1	1963.99	3	654.662	649.99	VSPASSVDSNIPSSQGYK(Unimod:34)K	VSPASSVDSNIPSSQGYK(Unimod:34)K	1	0	0	4.67188
			35	34	nomatch	1	1613.86	3	537.952	533.28	YEEIVK(Unimod:34)EVSTYIK	YEEIVK(Unimod:34)EVSTYIK	1	0	0	4.67188
			70	69	nomatch	1	2031.04	3	677.014	672.342	YEQEHAAIQDK(Unimod:34)LFQVAK	YEQEHAAIQDK(Unimod:34)LFQVAK	1	0	0	4.67188
			#N/A	#N/A	#N/A	#N/A	1174.69	3	391.564	386.892	ASAISIK(Unimod:34)LGSSK	ASAISIK(Unimod:34)LGSSK	1	0	0	4.67188
			#N/A	#N/A	#N/A	#N/A	1113.68	3	371.225	366.553	ASEALLK(Unimod:34)QLK	ASEALLK(Unimod:34)QLK	1	0	0	4.67188
			1	#N/A	#N/A	#N/A	1201.67	3	400.556	395.884	ASNAAVK(Unimod:34)LAESK	ASNAAVK(Unimod:34)LAESK	1	0	0	4.67188
			#N/A	#N/A	#N/A	#N/A	1161.61	3	387.202	382.53	DQEALMK(Unimod:34)SVK	DQEALMK(Unimod:34)SVK	1	0	0	4.67188
			#N/A	#N/A	#N/A	#N/A	1199.69	3	399.896	395.224	IQQELQTAK(Unimod:34)K	IQQELQTAK(Unimod:34)K	1	0	0	4.67188
			#N/A	#N/A	#N/A	#N/A	1057.65	3	352.55	347.878	ISALQGK(Unimod:34)LSK	ISALQGK(Unimod:34)LSK	1	0	0	4.67188
			#N/A	#N/A	#N/A	#N/A	1173.67	3	391.224	386.552	ITGK(Unimod:34)NQVTATK	ITGK(Unimod:34)NQVTATK	1	0	0	4.67188
			#N/A	#N/A	#N/A	#N/A	1167.63	3	389.21	384.538	K(Unimod:34)FGVLSDNFK	K(Unimod:34)FGVLSDNFK	1	0	0	4.67188
			#N/A	#N/A	#N/A	#N/A	1127.66	3	375.885	371.213	LQLEIDQK(Unimod:34)K	LQLEIDQK(Unimod:34)K	1	0	0	4.67188
			1	#N/A	#N/A	#N/A	1205.63	3	401.876	397.205	SPDEAYAIAK(Unimod:34)K	SPDEAYAIAK(Unimod:34)K	1	0	0	4.67188
			#N/A	#N/A	#N/A	#N/A	1139.7	3	379.901	375.229	VNALK(Unimod:34)NLQVK	VNALK(Unimod:34)NLQVK	1	0	0	4.67188
