## Supplementary material for "Quantitative Method for Assessing the Role of Lysine & Arginine Post-Translational Modifications in Nonalcoholic Steatohepatitis": Table S3

### Sheet: R-Squared_Full_Dilution_Range
Table S3: R Squared Values For Full SIL Dilution Range (2250fm to 7fm on column)
Precursor	R square 120 Minute Gradient 4 Dalton Windows	R square 60 min Gradient 4 Dalton Windows	R square 120 Minute Gradient 12 Dalton Windows
593.7790++ (heavy)	0.9996	0.9995	0.9998
463.2758++ (heavy)	0.9993	0.9978	0.9998
504.2712+++ (heavy)	0.9976	0.9975	0.9998
619.8452++ (heavy)	0.9971	0.9961	0.9998
533.8028++ (heavy)	0.9993	0.9892	0.9998
472.7756++ (heavy)	0.9992	0.9997	0.9997
440.7651++ (heavy)	0.999	0.9993	0.9997
755.9032++ (heavy)	0.9993	0.9991	0.9997
500.7813++ (heavy)	0.9994	0.9989	0.9997
880.5230+ (heavy)	0.9969	0.9979	0.9997
601.8326++ (heavy)	0.9949	0.991	0.9997
520.7844++ (heavy)	0.9992	0.9989	0.9996
447.5936+++ (heavy)	0.9996	0.9981	0.9996
495.2866++ (heavy)	0.9939	0.7987	0.9996
617.3029++ (heavy)	0.9996	0.9989	0.9995
505.7971++ (heavy)	0.9992	0.9988	0.9995
641.8533++ (heavy)	0.9996	0.9976	0.9995
477.2863++ (heavy)	0.9952	0.996	0.9995
474.5887+++ (heavy)	0.998	0.9993	0.9994
957.5131+ (heavy)	0.9976	0.9989	0.9994
479.2602++ (heavy)	0.9994	0.9984	0.9994
509.2656++ (heavy)	0.9989	0.9983	0.9994
434.7418++ (heavy)	0.9997	0.998	0.9994
551.7738++ (heavy)	0.9996	0.9966	0.9994
769.4066++ (heavy)	0.9999	0.9961	0.9994
507.2789++ (heavy)	0.9986	0.9953	0.9994
711.3973++ (heavy)	0.9987	0.999	0.9993
581.6849+++ (heavy)	0.9995	0.9986	0.9993
670.8868++ (heavy)	0.9999	0.9997	0.9992
499.7607++ (heavy)	0.9995	0.9996	0.9992
425.7547++ (heavy)	0.9997	0.9991	0.9992
629.2984+++ (heavy)	0.9991	0.9986	0.9992
520.2735++ (heavy)	0.9992	0.9957	0.9992
850.5020+ (heavy)	0.9991	0.9941	0.9992
429.5723+++ (heavy)	0.9973	0.9933	0.9992
626.8732++ (heavy)	0.9978	0.9077	0.9992
466.2290++ (heavy)	0.9988	0.9996	0.9991
466.7392++ (heavy)	0.9996	0.9991	0.9991
730.7288+++ (heavy)	0.9994	0.9974	0.9991
412.7468++ (heavy)	0.9997	0.9995	0.999
596.2976++ (heavy)	0.9973	0.9992	0.999
633.6472+++ (heavy)	0.9981	0.9987	0.999
555.7945++ (heavy)	0.9994	0.9967	0.999
661.9844+++ (heavy)	0.9992	0.9306	0.999
683.8765++ (heavy)	0.9974	0.9979	0.9989
567.7945++ (heavy)	0.9981	0.9978	0.9989
555.8127++ (heavy)	0.9991	0.9979	0.9988
602.8015++ (heavy)	0.9985	0.9978	0.9987
566.7989++++ (heavy)	0.9982	0.993	0.9987
484.2472++ (heavy)	0.9992	0.9985	0.9986
518.8049++ (heavy)	0.9993	0.9983	0.9984
428.2380+++ (heavy)	0.9982	0.9998	0.9983
543.3045++ (heavy)	0.9989	0.9995	0.9982
690.3977++ (heavy)	0.9979	0.9989	0.9982
568.2663++ (heavy)	0.9998	0.9967	0.9982
503.8048++ (heavy)	0.999	0.9961	0.9982
548.0217++++ (heavy)	0.9879	0.9984	0.998
943.4440++ (heavy)	0.9992	0.9967	0.9979
486.2862++ (heavy)	0.9988	0.9992	0.9978
944.5439+ (heavy)	0.9986	0.9968	0.9978
971.5652+ (heavy)	0.9988	0.9988	0.9977
511.3232++ (heavy)	0.9992	0.9976	0.9977
872.0238++ (heavy)	0.999	0.9987	0.9976
756.8533++ (heavy)	0.9974	0.9992	0.9975
746.9029++ (heavy)	0.9998	0.9981	0.9975
634.3295++ (heavy)	0.9994	0.9995	0.9974
573.3025++ (heavy)	0.9997	0.9989	0.9974
541.3026++ (heavy)	0.9997	0.9997	0.9973
683.3535++ (heavy)	0.9999	0.9992	0.9973
730.3598+++ (heavy)	0.9899	0.9984	0.9972
776.9574++ (heavy)	0.9994	0.9983	0.9969
533.8284++ (heavy)	0.9999	0.9976	0.9969
579.2717++ (heavy)	0.999	0.972	0.996
755.3961+++ (heavy)	0.9981	0.9988	0.9959
616.3786++ (heavy)	0.9969	0.9989	0.9957
949.9672++ (heavy)	0.9977	0.9984	0.9952
711.3794++ (heavy)	0.9981	0.9982	0.9933
824.4864+ (heavy)	0.9999	0.7741	0.9928
455.9047+++ (heavy)	0.9998	0.9993	0.9927
483.6115+++ (heavy)	0.9989	0.9991	0.9911
560.7791++ (heavy)	0.9983	0.9994	0.9896
691.3399++ (heavy)	0.9977	0.9991	0.9896
501.7527++ (heavy)	0.9994	0.9992	0.9873
724.9136++ (heavy)	0.9978	0.9973	0.9855
497.3022++ (heavy)	0.998	0.9968	0.9835
643.8548++ (heavy)	0.9985	0.9941	0.9759
566.8029++ (heavy)	0.9946	0.9985	0.9555
737.3822++ (heavy)	0.9969	0.9996	0.9311
504.9046+++ (heavy)	0.9623	0.9995	0.8323
559.7950++ (heavy)	0.9993	0.9998	0.819
548.2984++++ (heavy)	0.9828	0.9988	0.7366

### Sheet: R-Squared_Lower_Concentrations
Table S3: R Squared Values For Full SIL Dilution Range (100fm to 7fm on column)
R Squared for 4 lowest dilutions (100fm-7fm on collumn)	R square 120 Minute Gradient 4 Dalton Windows	R square 60 min Gradient 4 Dalton Windows	R square 120 Minute Gradient 12 Dalton Windows
483.6115+++ (heavy)	0.9114	0.9993	0
755.3961+++ (heavy)	0.957	0.999	0
661.9844+++ (heavy)	0.9984	0.6257	0.0004846
943.4440++ (heavy)	0.9881	0.9974	0.01131
691.3399++ (heavy)	0.3631	0.9955	0.06133
824.4864+ (heavy)	0.9495	0.4323	0.06561
455.9047+++ (heavy)	0.987	0.9955	0.07376
501.7527++ (heavy)	0.9928	0.9967	0.1554
504.9046+++ (heavy)	0.3368	0.9995	0.1967
643.8548++ (heavy)	0.999	0.9985	0.2533
683.3535++ (heavy)	0.9994	0.9971	0.255
670.8868++ (heavy)	0.9897	0.9964	0.2612
548.2984++++ (heavy)	0.6698	0.963	0.3534
880.5230+ (heavy)	0.9984	0.9887	0.4192
579.2717++ (heavy)	0.974	0.4641	0.4393
568.2663++ (heavy)	0.9992	0.9976	0.5068
633.6472+++ (heavy)	0.9886	0.9974	0.695
566.7989++++ (heavy)	0	0.7311	0.6958
737.3822++ (heavy)	0.9987	0.9956	0.7663
944.5439+ (heavy)	0.9664	0.9962	0.7922
593.7790++ (heavy)	0.9989	0.9996	0.8301
850.5020+ (heavy)	0.9984	0.9995	0.86
596.2976++ (heavy)	0.9475	0.9984	0.8645
925.5444+ (heavy)	0.9965	0.993	0.876
541.3026++ (heavy)	0.9977	0.9976	0.9098
949.9672++ (heavy)	0.6033	1	0.9106
472.7756++ (heavy)	0.9989	0.9877	0.9171
497.3022++ (heavy)	0.9964	0.9857	0.9178
724.9136++ (heavy)	0.9998	0.9997	0.9195
533.8284++ (heavy)	0.9993	0.8044	0.9266
730.3598+++ (heavy)	0.9998	0.9964	0.942
447.5936+++ (heavy)	0.9939	0.9983	0.9454
548.0217++++ (heavy)	0.9999	0.9993	0.9457
711.3794++ (heavy)	0.9316	0.9965	0.9563
425.7547++ (heavy)	0.9994	0.9953	0.9591
602.8015++ (heavy)	0.988	0.9998	0.9621
533.8028++ (heavy)	0.9982	0.9933	0.966
520.2735++ (heavy)	0.9875	1	0.9661
769.4066++ (heavy)	0.9982	0.9998	0.9665
500.7813++ (heavy)	0.9962	0.9968	0.9692
746.9029++ (heavy)	0.9977	0.9998	0.9723
479.2602++ (heavy)	0.9996	0.9968	0.9723
641.8533++ (heavy)	0.9967	0.9988	0.9728
776.9574++ (heavy)	0.9829	0.9993	0.9732
463.2758++ (heavy)	0.995	0.9964	0.9792
634.3295++ (heavy)	0.9998	0.9963	0.9792
504.2712+++ (heavy)	0.9941	0.9978	0.9794
428.2380+++ (heavy)	0.9974	0.9974	0.9824
957.5131+ (heavy)	0.9998	0.9932	0.9836
971.5652+ (heavy)	0.9994	0.999	0.9838
499.7607++ (heavy)	0.9996	0.9959	0.985
503.8048++ (heavy)	0.9996	0.9878	0.9884
412.7468++ (heavy)	0.9992	0.9969	0.9898
518.8049++ (heavy)	0.9999	0.9971	0.9902
755.9032++ (heavy)	0.9995	0.9948	0.9916
507.2789++ (heavy)	0.8569	0.9983	0.9927
629.2984+++ (heavy)	0.9944	0.9997	0.9931
730.7288+++ (heavy)	0.9996	0.9984	0.9945
566.8029++ (heavy)	0.9976	0.998	0.9956
690.3977++ (heavy)	0.9999	0.9969	0.9956
505.7971++ (heavy)	0.9996	0.9945	0.9957
495.2866++ (heavy)	1	0.3191	0.9957
486.2862++ (heavy)	0.9995	0.9995	0.9961
474.5887+++ (heavy)	0.9988	0.9968	0.9968
434.7418++ (heavy)	0.9993	0.997	0.9971
581.6849+++ (heavy)	0.9999	0.9999	0.9977
551.7738++ (heavy)	0.9999	0.9987	0.9978
484.2472++ (heavy)	0.9993	0.9986	0.9979
756.8533++ (heavy)	0.9994	0.9963	0.9981
567.7945++ (heavy)	0.9998	0.997	0.9984
560.7791++ (heavy)	0.9995	0.9996	0.9988
520.7844++ (heavy)	0.9998	0.9976	0.9988
429.5723+++ (heavy)	0.9999	0.9959	0.9989
555.7945++ (heavy)	0.9949	0.9997	0.999
626.8732++ (heavy)	0.997	0.9044	0.9991
477.2863++ (heavy)	0.9934	0.9964	0.9993
573.3025++ (heavy)	0.9998	0.9998	0.9993
511.3232++ (heavy)	0.9968	0.9974	0.9994
440.7651++ (heavy)	0.9997	0.9972	0.9994
616.3786++ (heavy)	0.9997	1	0.9994
559.7950++ (heavy)	0.9976	1	0.9995
466.7392++ (heavy)	0.999	0.9941	0.9995
509.2656++ (heavy)	0.9998	0.9975	0.9995
555.8127++ (heavy)	0.9999	0.9967	0.9995
617.3029++ (heavy)	0.9999	0.9997	0.9995
683.8765++ (heavy)	0.9998	0.9965	0.9996
619.8452++ (heavy)	0.9996	0.9986	0.9997
601.8326++ (heavy)	0.9999	0.9969	0.9997
466.2290++ (heavy)	0.9936	0.9923	0.9998
543.3045++ (heavy)	0.9994	0.9998	0.9998
872.0238++ (heavy)	0.9996	0.9962	0.9999
711.3973++ (heavy)	1	0.9993	0.9999

### Sheet: MS1 R-Squared_Lower_Conc
Table S3: MS1 R Squared Values For Full SIL Dilution Range (100fm to 7fm on column)
Precursor	R square 120 Minute Gradient 4 Dalton Windows	R square 60 min Gradient 4 Dalton Windows	R square 120 Minute Gradient 12 Dalton Windows
412.7468++ (heavy)	0	0.9989	0.9402
425.7547++ (heavy)	0.9994	0.999	0.9813
428.2380+++ (heavy)	0.9966	0.9986	0.9516
429.5723+++ (heavy)	0.9996	0.9988	0.9994
434.7418++ (heavy)	0.9988	0.9994	0.9823
440.7651++ (heavy)	0.9984	0.9967	0.9989
447.5936+++ (heavy)	0.996	0.9988	0.959
455.9047+++ (heavy)	0.999	0.9973	0.9932
463.2758++ (heavy)	0.9952	0.9997	0.9985
466.2290++ (heavy)	0.996	0.9976	0.9996
466.7392++ (heavy)	0.9984	0.9992	0.9703
472.7756++ (heavy)	0.9952	0.9988	0.9082
474.5887+++ (heavy)	0.9983	0.997	0.9959
477.2863++ (heavy)	0.9985	0.9987	0.9968
479.2602++ (heavy)	0	0.9991	0
483.6115+++ (heavy)	0	0	0
484.2472++ (heavy)	0.7796	0.9896	0.7348
486.2862++ (heavy)	0.9967	0.995	0.9973
495.2866++ (heavy)	0.9698	0.9959	0.9714
497.3022++ (heavy)	0.9994	0.9947	0.9727
499.7607++ (heavy)	0.9852	0.9885	0.9999
500.7813++ (heavy)	0.9992	0.9992	0.9995
501.7527++ (heavy)	0.9683	0.9994	0
503.8048++ (heavy)	0.9991	0.9957	0.9976
504.2712+++ (heavy)	0.9931	0.9948	0.9963
504.9046+++ (heavy)	0.8993	0	0.9267
505.7971++ (heavy)	0.9994	0.9981	0.979
507.2789++ (heavy)	0.9845	0.9989	0.9765
509.2656++ (heavy)	0	0	0.951
511.3232++ (heavy)	0.9997	0.9978	0.9984
518.8049++ (heavy)	0.9927	0.9959	0.9993
520.2735++ (heavy)	0.9846	0.9987	0.9857
520.7844++ (heavy)	0.9988	0.9994	0.9963
533.8028++ (heavy)	0.9965	0.9981	0.9999
533.8284++ (heavy)	0.9838	0.9979	0.8658
541.3026++ (heavy)	0.9965	0.9977	0
543.3045++ (heavy)	0.9997	0.9956	0.9992
548.0217++++ (heavy)	0.9982	0.9975	0.9501
548.2984++++ (heavy)	0	0.9179	0
551.7738++ (heavy)	0	0	0
555.7945++ (heavy)	0.9949	0.9988	0.9976
555.8127++ (heavy)	0.9989	0.9987	0.999
559.7950++ (heavy)	0.9923	0.9946	0.8617
560.7791++ (heavy)	0.989	0.9968	0.96
566.7989++++ (heavy)	0	0	0
566.8029++ (heavy)	0.9655	0.9974	0.9837
567.7945++ (heavy)	0.9964	0.9972	0.9976
568.2663++ (heavy)	0.9924	0.9976	0.9978
573.3025++ (heavy)	0.9994	0.9958	0.999
579.2717++ (heavy)	0.2544	0	0.936
581.6849+++ (heavy)	0.9992	0.9933	0.9989
593.7790++ (heavy)	0.9978	0.9984	0
596.2976++ (heavy)	0.6593	0.9858	0
601.8326++ (heavy)	0.9999	0.998	0.9981
602.8015++ (heavy)	0.9635	0.9973	0.9971
616.3786++ (heavy)	1	0.9984	0.9977
617.3029++ (heavy)	0.9984	0.9978	0.999
619.8452++ (heavy)	0.9997	0.9973	0.9988
626.8732++ (heavy)	0.948	0.9947	0.9604
629.2984+++ (heavy)	0.9941	0.9955	0.9969
633.6472+++ (heavy)	0.9702	0.9723	0.9519
634.3295++ (heavy)	0	0	0
641.8533++ (heavy)	0.9932	0.9973	0.998
643.8548++ (heavy)	0.9852	0.9981	0.9816
661.9844+++ (heavy)	0.9999	0.7419	0.8986
670.8868++ (heavy)	0.9886	0.9966	0.8595
683.3535++ (heavy)	0.9959	0.9821	0
683.8765++ (heavy)	0.9993	0.996	0.9998
690.3977++ (heavy)	0.9986	0.9947	0.9952
691.3399++ (heavy)	0.9034	0	0.8008
711.3794++ (heavy)	0	0.9914	0
711.3973++ (heavy)	1	0.9975	0.9973
724.9136++ (heavy)	0.9984	0.9951	0.905
730.3598+++ (heavy)	0.9992	0.9957	0.8625
730.7288+++ (heavy)	0.9992	0.9952	0.9975
737.3822++ (heavy)	0.9944	0.9985	0.5951
746.9029++ (heavy)	0	0.99	0.9563
755.3961+++ (heavy)	0.9815	0.9895	0
755.9032++ (heavy)	0.9721	0.9982	0.9976
756.8533++ (heavy)	0.9997	0.995	0.9988
769.4066++ (heavy)	0.9954	0.9977	0.9998
776.9574++ (heavy)	0.9974	0.995	0
824.4864+ (heavy)	0	0.994	0
850.5020+ (heavy)	0.8625	0	0
872.0238++ (heavy)	0	0.994	0
880.5230+ (heavy)	0.9959	0.9963	0
943.4440++ (heavy)	0	0.9971	0
944.5439+ (heavy)	0	0	0
949.9672++ (heavy)	0	0	0
957.5131+ (heavy)	0.8362	0	0
971.5652+ (heavy)	0	0.9951	0

### Sheet: MS1 R-Squared_Full_Range
Table S4: MS1 Quant R Squared Values For Full SIL Dilution Range (2250fm to 7fm on column)				Table S3: MS1 Quant R Squared Values For Full SIL Dilution Range (2250fm to 7fm on column)
Precursor	R square 120 Minute Gradient 4 Dalton Windows	R square 60 min Gradient 4 Dalton Windows	R square 120 Minute Gradient 12 Dalton Windows	Precursor	R square 120 Minute Gradient 4 Dalton Windows	R square 60 min Gradient 4 Dalton Windows	R square 120 Minute Gradient 12 Dalton Windows
412.7468++ (heavy)	0.9921	0.9987	0.9998	412.7468++ (heavy)	0	0.9989	0.9402
425.7547++ (heavy)	0.9919	0.9994	0.9999	425.7547++ (heavy)	0.9994	0.999	0.9813
428.2380+++ (heavy)	0.9895	0.9984	0.9998	428.2380+++ (heavy)	0.9966	0.9986	0.9516
429.5723+++ (heavy)	0.9877	0.9984	1	429.5723+++ (heavy)	0.9996	0.9988	0.9994
434.7418++ (heavy)	0.9931	0.9988	0.9995	434.7418++ (heavy)	0.9988	0.9994	0.9823
440.7651++ (heavy)	0.9915	0.9969	0.9999	440.7651++ (heavy)	0.9984	0.9967	0.9989
447.5936+++ (heavy)	0.9914	0.9995	0.9994	447.5936+++ (heavy)	0.996	0.9988	0.959
455.9047+++ (heavy)	0.9896	0.9996	0.9994	455.9047+++ (heavy)	0.999	0.9973	0.9932
463.2758++ (heavy)	0.9936	0.9996	0.9998	463.2758++ (heavy)	0.9952	0.9997	0.9985
466.2290++ (heavy)	0.9937	0.9993	0.9998	466.2290++ (heavy)	0.996	0.9976	0.9996
466.7392++ (heavy)	0.9907	0.9997	0.9996	466.7392++ (heavy)	0.9984	0.9992	0.9703
472.7756++ (heavy)	0.991	0.9993	0.9999	472.7756++ (heavy)	0.9952	0.9988	0.9082
474.5887+++ (heavy)	0.9902	0.9991	0.9996	474.5887+++ (heavy)	0.9983	0.997	0.9959
477.2863++ (heavy)	0.9895	0.9995	1	477.2863++ (heavy)	0.9985	0.9987	0.9968
479.2602++ (heavy)	0.9922	0.9985	0.9994	479.2602++ (heavy)	0	0.9991	0
483.6115+++ (heavy)	0.8461	0.9739	0.8931	483.6115+++ (heavy)	0	0	0
484.2472++ (heavy)	0.9909	0.9984	0.9942	484.2472++ (heavy)	0.7796	0.9896	0.7348
486.2862++ (heavy)	0.995	0.9996	0.9987	486.2862++ (heavy)	0.9967	0.995	0.9973
495.2866++ (heavy)	0.9941	0.9965	0.9996	495.2866++ (heavy)	0.9698	0.9959	0.9714
497.3022++ (heavy)	0.993	0.9997	0.9894	497.3022++ (heavy)	0.9994	0.9947	0.9727
499.7607++ (heavy)	0.9887	0.9981	0.9996	499.7607++ (heavy)	0.9852	0.9885	0.9999
500.7813++ (heavy)	0.9943	0.9995	0.9997	500.7813++ (heavy)	0.9992	0.9992	0.9995
501.7527++ (heavy)	0.9952	0.9997	0.9917	501.7527++ (heavy)	0.9683	0.9994	0
503.8048++ (heavy)	0.9942	0.9999	0.9995	503.8048++ (heavy)	0.9991	0.9957	0.9976
504.2712+++ (heavy)	0.9937	0.9996	0.9997	504.2712+++ (heavy)	0.9931	0.9948	0.9963
504.9046+++ (heavy)	0.9678	0.9765	0.921	504.9046+++ (heavy)	0.8993	0	0.9267
505.7971++ (heavy)	0.9885	0.9995	0.9999	505.7971++ (heavy)	0.9994	0.9981	0.979
507.2789++ (heavy)	0.9935	0.9992	0.9996	507.2789++ (heavy)	0.9845	0.9989	0.9765
509.2656++ (heavy)	0.9634	0.9983	0.9996	509.2656++ (heavy)	0	0	0.951
511.3232++ (heavy)	0.994	1	0.9988	511.3232++ (heavy)	0.9997	0.9978	0.9984
518.8049++ (heavy)	0.993	0.9993	0.9982	518.8049++ (heavy)	0.9927	0.9959	0.9993
520.2735++ (heavy)	0.9935	0.9998	0.9985	520.2735++ (heavy)	0.9846	0.9987	0.9857
520.7844++ (heavy)	0.9941	0.9997	0.9994	520.7844++ (heavy)	0.9988	0.9994	0.9963
533.8028++ (heavy)	0.991	0.9996	0.9997	533.8028++ (heavy)	0.9965	0.9981	0.9999
533.8284++ (heavy)	0.9922	0.9992	0.9992	533.8284++ (heavy)	0.9838	0.9979	0.8658
541.3026++ (heavy)	0.995	0.9997	0.9995	541.3026++ (heavy)	0.9965	0.9977	0
543.3045++ (heavy)	0.9933	0.9998	0.9997	543.3045++ (heavy)	0.9997	0.9956	0.9992
548.0217++++ (heavy)	0.9912	0.9907	0.9993	548.0217++++ (heavy)	0.9982	0.9975	0.9501
548.2984++++ (heavy)	0.9947	0.9464	0.8655	548.2984++++ (heavy)	0	0.9179	0
551.7738++ (heavy)	0.9871	0.9973	0.9993	551.7738++ (heavy)	0	0	0
555.7945++ (heavy)	0.9869	0.9992	0.9997	555.7945++ (heavy)	0.9949	0.9988	0.9976
555.8127++ (heavy)	0.9932	0.9996	0.9997	555.8127++ (heavy)	0.9989	0.9987	0.999
559.7950++ (heavy)	0.9961	0.9997	0.7948	559.7950++ (heavy)	0.9923	0.9946	0.8617
560.7791++ (heavy)	0.9921	0.9987	0.9888	560.7791++ (heavy)	0.989	0.9968	0.96
566.7989++++ (heavy)	0.9953	0.9965	0.9983	566.7989++++ (heavy)	0	0	0
566.8029++ (heavy)	0.9925	0.9979	0.9587	566.8029++ (heavy)	0.9655	0.9974	0.9837
567.7945++ (heavy)	0.994	0.9995	0.9996	567.7945++ (heavy)	0.9964	0.9972	0.9976
568.2663++ (heavy)	0.9934	0.9999	0.9997	568.2663++ (heavy)	0.9924	0.9976	0.9978
573.3025++ (heavy)	0.9946	0.9997	0.9944	573.3025++ (heavy)	0.9994	0.9958	0.999
579.2717++ (heavy)	0.9883	0.9996	0.9991	579.2717++ (heavy)	0.2544	0	0.936
581.6849+++ (heavy)	0.9902	0.9993	0.9992	581.6849+++ (heavy)	0.9992	0.9933	0.9989
593.7790++ (heavy)	0.9947	0.9996	0.9996	593.7790++ (heavy)	0.9978	0.9984	0
596.2976++ (heavy)	0.994	0.9973	0.9996	596.2976++ (heavy)	0.6593	0.9858	0
601.8326++ (heavy)	0.9868	0.9975	1	601.8326++ (heavy)	0.9999	0.998	0.9981
602.8015++ (heavy)	0.991	0.998	0.9994	602.8015++ (heavy)	0.9635	0.9973	0.9971
616.3786++ (heavy)	0.9916	0.9992	0.998	616.3786++ (heavy)	1	0.9984	0.9977
617.3029++ (heavy)	0.9949	0.9985	0.9995	617.3029++ (heavy)	0.9984	0.9978	0.999
619.8452++ (heavy)	0.991	0.9998	1	619.8452++ (heavy)	0.9997	0.9973	0.9988
626.8732++ (heavy)	0.9837	0.999	0.9993	626.8732++ (heavy)	0.948	0.9947	0.9604
629.2984+++ (heavy)	0.9924	0.9998	0.9999	629.2984+++ (heavy)	0.9941	0.9955	0.9969
633.6472+++ (heavy)	0.9964	0.9979	0.9995	633.6472+++ (heavy)	0.9702	0.9723	0.9519
634.3295++ (heavy)	0.984	0.9961	0.9979	634.3295++ (heavy)	0	0	0
641.8533++ (heavy)	0.9923	0.9988	0.9991	641.8533++ (heavy)	0.9932	0.9973	0.998
643.8548++ (heavy)	0.9846	0.9972	0.9975	643.8548++ (heavy)	0.9852	0.9981	0.9816
661.9844+++ (heavy)	0.8915	0.8737	0.7316	661.9844+++ (heavy)	0.9999	0.7419	0.8986
670.8868++ (heavy)	0.9919	0.9998	0.9989	670.8868++ (heavy)	0.9886	0.9966	0.8595
683.3535++ (heavy)	0.9934	0.9997	0.9987	683.3535++ (heavy)	0.9959	0.9821	0
683.8765++ (heavy)	0.9901	0.9988	0.9988	683.8765++ (heavy)	0.9993	0.996	0.9998
690.3977++ (heavy)	0.9953	0.9983	0.9974	690.3977++ (heavy)	0.9986	0.9947	0.9952
691.3399++ (heavy)	0.9781	0.9992	0.9914	691.3399++ (heavy)	0.9034	0	0.8008
711.3794++ (heavy)	0.9808	0.9727	0.9972	711.3794++ (heavy)	0	0.9914	0
711.3973++ (heavy)	0.9915	0.9988	0.9997	711.3973++ (heavy)	1	0.9975	0.9973
724.9136++ (heavy)	0.994	0.9993	0.9817	724.9136++ (heavy)	0.9984	0.9951	0.905
730.3598+++ (heavy)	0.9936	0.9917	0.9984	730.3598+++ (heavy)	0.9992	0.9957	0.8625
730.7288+++ (heavy)	0.9953	0.9998	0.9992	730.7288+++ (heavy)	0.9992	0.9952	0.9975
737.3822++ (heavy)	0.9919	0.9981	0.9438	737.3822++ (heavy)	0.9944	0.9985	0.5951
746.9029++ (heavy)	0.9949	0.9997	0.999	746.9029++ (heavy)	0	0.99	0.9563
755.3961+++ (heavy)	0.9962	0.9974	0.9906	755.3961+++ (heavy)	0.9815	0.9895	0
755.9032++ (heavy)	0.9972	0.9998	0.9994	755.9032++ (heavy)	0.9721	0.9982	0.9976
756.8533++ (heavy)	0.9922	0.9992	0.9996	756.8533++ (heavy)	0.9997	0.995	0.9988
769.4066++ (heavy)	0.9958	0.9998	0.9989	769.4066++ (heavy)	0.9954	0.9977	0.9998
776.9574++ (heavy)	0.9954	0.9991	0.997	776.9574++ (heavy)	0.9974	0.995	0
824.4864+ (heavy)	0.997	0.9984	0.9978	824.4864+ (heavy)	0	0.994	0
850.5020+ (heavy)	0.9944	0.9999	0.9989	850.5020+ (heavy)	0.8625	0	0
872.0238++ (heavy)	0.9912	0.9995	0.9991	872.0238++ (heavy)	0	0.994	0
880.5230+ (heavy)	0.9899	0.9997	0.9999	880.5230+ (heavy)	0.9959	0.9963	0
943.4440++ (heavy)	0.9941	0.9996	0.999	943.4440++ (heavy)	0	0.9971	0
944.5439+ (heavy)	0.9975	0.9992	0.9966	944.5439+ (heavy)	0	0	0
949.9672++ (heavy)	0.8151	0.9984	0.9973	949.9672++ (heavy)	0	0	0
957.5131+ (heavy)	0.9943	0.9996	0.9979	957.5131+ (heavy)	0.8362	0	0
971.5652+ (heavy)	0.9947	0.9993	0.9988	971.5652+ (heavy)	0	0.9951	0
