## Supplementary material for "Quantitative Method for Assessing the Role of Lysine & Arginine Post-Translational Modifications in Nonalcoholic Steatohepatitis": Table S4

### Sheet: Endogenous PTM Peptides
Table S4: Endogenous PTM Containing Peptides
4 Dalton Precursor Mass Windows		12 Dalton Precursor Mass Windows
PTM Library	DirectDIA	DirectDIA
EHGPVGLVHVGAHTNTTDK[Acetyl (K)]PR	AVFVDLEPTVVDEVR[Methyl (KR)]	NNVYLK[Acetyl (K)]R
ASGK[Acetyl (K)]PVAATMC[Carbamidomethyl (C)]IGPEGDLHGVPPGEC[Carbamidomethyl (C)]AVR	NLEEK[Succinyl]QGAEIDGR[Dimethyl (KR)]	K[Acetyl (K)]EEELSGK
K[Acetyl (K)]EYWQNLR	GSFK[Dimethyl (KR)]YAWVLDK	IVPK[Acetyl (K)]LK[Acetyl (K)]GK[Methyl (KR)]
ISGQK[Acetyl (K)]VNEAAC[Carbamidomethyl (C)]DIAR	VANTSTQTMGPR[Dimethyl (KR)]PAAAAAAATPAVR	AGK[Acetyl (K)]PVLHYFDGR
LKNNK[Succinyl]EYLEFR	LPPGPTPLPIIGNILQIDVK[Methyl (KR)]	VTK[Acetyl (K)]SLPR
K[Acetyl (K)]FPLDPLITHVLPFEK	FELTGIPPAPR[Methyl (KR)]	QLATK[Acetyl (K)]AAR
GAIFGGFK[Acetyl (K)]SK	EIAQDFK[Methyl (KR)]TDLR	GGVAVK[Acetyl (K)]AHQVK[Dimethyl (KR)]
VDPVNFK[Acetyl (K)]LLSHC[Carbamidomethyl (C)]LLVTLASHHPADFTPAVHASLDK	VAAAHLTPSLAERPLEEEAELHQLAAELQLPDLQLEEALEAVAK[Dimethyl (KR)]	VEK[Acetyl (K)]ALEK[Succinyl]
AYHEQLSVAEITNAC[Carbamidomethyl (C)]FEPANQMVK[Acetyl (K)]	KSPSQIPLPEK[Dimethyl (KR)]	ADEPK[Acetyl (K)]PISPFK
K[Acetyl (K)]GEDFVK	SSFK[Dimethyl (KR)]QALEALPQLASGADK[Dimethyl (KR)]	VLSLLTHK[Succinyl]
HGVYNPNK[Succinyl]IFGVTTLDIVR	GPTATGVR[Methyl (KR)]	VETGVLK[Succinyl]PGMVVTFAPVNVTTEVK
HVMTNLGEK[Acetyl (K)]LTDEEVDEMIR	VGVIDLSPFGK[Methyl (KR)]	EDNIGNQLLRK[Succinyl]
SGDAAIVDMVPGK[Acetyl (K)]PMC[Carbamidomethyl (C)]VESFSDYPPLGR	HANLLVGSPSALADQTTEQQLLEASK[Dimethyl (KR)]	NYEK[Succinyl]TLAILQIESEK
AGK[Acetyl (K)]PVLHYFNAR	FPSAAR[Methyl (KR)]LPR	DLQMVNISLR[Methyl (KR)]
ENGTK[Acetyl (K)]LSMTNDPLEAAR	LFLAER[Methyl (KR)]NK	AVFVDLEPTVVDEVR[Methyl (KR)]
ENGTK[Succinyl]LSMTNDPLEAAR	NNVYLK[Acetyl (K)]R	VR[Methyl (KR)]PASSAASVYAGAGGSGSR
FK[Acetyl (K)]LGLDFPNLPYLIDGSHK	AGK[Acetyl (K)]PVLHYFNAR	GSFK[Dimethyl (KR)]YAWVLDK
WGEAGAEYVVESTGVFTTMEK[Acetyl (K)]	AGK[Acetyl (K)]PVLHYFDGR	YQLQSQENFEPFMK[Dimethyl (KR)]AIGLPEDLIQK
LVINGK[Acetyl (K)]PITIFQERDPTNIK	QLATK[Acetyl (K)]AAR	VANTSTQTMGPR[Dimethyl (KR)]PAAAAAAATPAVR
VIHDNFGIVEGLMTTVHAITATQK[Acetyl (K)]	K[Acetyl (K)]QLATK[Acetyl (K)]AAR	LPPGPTPLPIIGNILQIDVK[Methyl (KR)]
SGK[Acetyl (K)]YDLDFK	ASGADSK[Acetyl (K)]GDDLSTAILK	FELTGIPPAPR[Methyl (KR)]
EEVVTIDTWMQGLLK[Acetyl (K)]PTC[Carbamidomethyl (C)]LYGQLPK	K[Acetyl (K)]LDAVAIEAK[Trimethyl (K)]	EIAQDFK[Methyl (KR)]TDLR
ALPGHLK[Acetyl (K)]PFETLLSQNQGGK	VEK[Acetyl (K)]ALEK[Succinyl]	C[Carbamidomethyl (C)]LEIFQEQNMK[Methyl (KR)]
EKEK[Succinyl]ADWSSLSR	VNFIK[Acetyl (K)]AK	C[Carbamidomethyl (C)]LEIFQEQNMK[Dimethyl (KR)]
AHVYVEEVPWK[Succinyl]R	ADEPK[Acetyl (K)]PISPFK	IFPVEK[Methyl (KR)]LVEEAIQC[Carbamidomethyl (C)]AEK
QLTK[Succinyl]SNAPR	VLSLLTHK[Succinyl]	KSPSQIPLPEK[Dimethyl (KR)]
GLNSK[Acetyl (K)]LLDIR	ISTK[Succinyl]SVGR	ALAEEQK[Dimethyl (KR)]
ESGEK[Acetyl (K)]EEHSFTVMEFVLPR	K[Succinyl]SGAPLK	VGVIDLSPFGK[Methyl (KR)]
AGK[Acetyl (K)]PVLHYFDGR		QYK[Trimethyl]GIIDC[Carbamidomethyl (C)]VVR
YNLYGK[Acetyl (K)]DMK		VLAEGQR[Trimethyl]
HSVNNTYSQFQDEYSLEEVMK[Acetyl (K)]		DEYGVWQNGK[Trimethyl]
HGEVC[Carbamidomethyl (C)]PAGWK[Acetyl (K)]PGSDTIKPDVNK		VTELDGAK[Trimethyl]
MEGYHK[Acetyl (K)]PDQQK		SLPQAAK[Trimethyl]
AIAGTGANVIVTGGK[Acetyl (K)]		DLLNNVASDEANLEAK[Trimethyl]
EEIIPVAPEYDKSGEYPFPLIK[Acetyl (K)]R		YATLPNIMKAK[Trimethyl]
HEPVGVC[Carbamidomethyl (C)]GQIIPWNFPLLMQAWK[Acetyl (K)]
ANDSK[Acetyl (K)]YGLAAAVFTK
LEAALGEAK[Acetyl (K)]K
QYK[Acetyl (K)]GIIDC[Carbamidomethyl (C)]VVR
DFLAGGVAAAISK[Acetyl (K)]TAVAPIER
YK[Succinyl]QIFLGGVDKR
EK[Acetyl (K)]LILPHVDVQLK
LILPHVDVQLK[Acetyl (K)]YFDLGLPNR
HAHGDQYK[Acetyl (K)]ATDFVVDR
VSKDASPGSPLEK[Succinyl]LVSSVSDLPK
GTHMENAYDFYK[Acetyl (K)]PNLASEYPLVDGK
VSK[Succinyl]DASPGSPLEKLVSSVSDLPK
TK[Acetyl (K)]LPWDAVGR
VLDSGAPIK[Acetyl (K)]IPVGPETLGR
SGDAAIVEMVPGK[Acetyl (K)]PMC[Carbamidomethyl (C)]VESFSQYPPLGR
GGK[Acetyl (K)]GLGK[Acetyl (K)]GGAK[Acetyl (K)]R
GLGK[Acetyl (K)]GGAK[Acetyl (K)]R
SIAK[Succinyl]EGFEK
AAAEVNQEYGLDPK[Succinyl]IASAIMK
SDGK[Acetyl (K)]ISEQSDAK
VLVSTK[Acetyl (K)]PR
ALC[Carbamidomethyl (C)]NGDSK[Acetyl (K)]PENAGGDLK
HDSPEDVK[Acetyl (K)]R[Methyl (KR)]
FAGLHFFNPVPMMK[Acetyl (K)]LVEVIK
K[Acetyl (K)]FLPLFDR
KGK[Succinyl]NSSVGLIQLNRPK
EMK[Acetyl (K)]GDFMFVIPALQVAHFQR
ILQEGVDPK[Succinyl]K
TPFGAYGGLLK[Succinyl]DFSATDLTEFAAR
HIGPSC[Carbamidomethyl (C)]K[Acetyl (K)]IFFAADPIK
VISHAISEHVEDAGVHSGDATLMLPTQTISQGAIEK[Acetyl (K)]
SIFSAVLDELK[Acetyl (K)]VAQAPWK
DILNMDKTLK[Succinyl]GLNSDSVTEETLR
GTTITSVLPK[Acetyl (K)]PALVASR
VMIGESIDEK[Succinyl]R
AK[Acetyl (K)]TAHIVLEDGTK
K[Acetyl (K)]ELSEPSSTR
AMLSTGFK[Acetyl (K)]IPQK
ASGTNDK[Acetyl (K)]PGGPHYILR
SDNGELEDK[Acetyl (K)]PPAPPVR
AAHLMDVAGNK[Succinyl]TAALDIAMIK
YK[Acetyl (K)]PVC[Carbamidomethyl (C)]NQVEC[Carbamidomethyl (C)]HLYLNQR
SNLK[Acetyl (K)]PDVEHC[Carbamidomethyl (C)]TGAGTGSPLEEEVR
GGENIYPAELEDFFLK[Acetyl (K)]HPQVQEAQVVGVKDER
YEELQVTAGK[Acetyl (K)]
DTK[Acetyl (K)]AGVHTFLGIPFAKPPVGPLR
ALNDHHVYLEGTLLK[Acetyl (K)]PNMVTAGHAC[Carbamidomethyl (C)]TK
K[Acetyl (K)]YTPEQVAMATVTALHR
LK[Succinyl]ELIGEAAGK
K[Acetyl (K)]NPDSLELIR
SGSLAAESIFK[Acetyl (K)]QLTSENLQSK
KGEPISC[Carbamidomethyl (C)]EDLGVSGALTVLMK[Acetyl (K)]
KFAADAIK[Acetyl (K)]LER
HISPDQLPVEYGGTMTDPDGNPK[Acetyl (K)]
LK[Succinyl]PAFIKPYGTVTAANSSFLTDGASAMLIMSEDR
IPFLLSGTSYK[Acetyl (K)]DLMPHDLAR
IPFLLSGTSYK[Succinyl]DLMPHDLAR
SGLDPK[Succinyl]LLAK
VLVAQHDAYK[Succinyl]GLLPEELTPLILETQK
GAVEIIFK[Acetyl (K)]GHQDVEAAQAEYVEK
FFQPVLK[Acetyl (K)]PMLPPDAFQGK
NMAFK[Succinyl]WR
HEPVGVC[Carbamidomethyl (C)]GQIIPWNFPLVMQGWK[Acetyl (K)]
EGAK[Acetyl (K)]LLC[Carbamidomethyl (C)]GGER
LRPK[Acetyl (K)]FALAQAQK
LK[Acetyl (K)]PGYLEATVDWFR
NTFC[Carbamidomethyl (C)]SGSDLNAVK[Acetyl (K)]
SLNDITK[Acetyl (K)]R
IGHGYK[Acetyl (K)]YAIGSLNEGR
SANK[Acetyl (K)]WSTPSGASWK
EK[Acetyl (K)]VDLLFLGK
ANVAK[Acetyl (K)]PGLVDDFEK
NK[Acetyl (K)]LTPLDQQLFK
AK[Acetyl (K)]PLTDQEK
ILQNIQVFDFTFSPEEMK[Acetyl (K)]
EIGTHK[Acetyl (K)]PLPGITVGDIGPK
EHNSGPK[Succinyl]AKPVVSFIAGITAPPGR
GGQK[Acetyl (K)]HLGLPVFNTVK
MQAGK[Acetyl (K)]PILYSYFR
GNMVK[Succinyl]LNDGSQITFEK
ADEPK[Acetyl (K)]PISPFK
VLLGDSLVGGGR[Dimethyl (KR)]
MDQIAPESDYSLR[Dimethyl (KR)]
ASGK[Methyl (KR)]PVAATMC[Carbamidomethyl (C)]IGPEGDLHGVPPGEC[Carbamidomethyl (C)]AVR
QVADEGDALVAGGVSQTPSYLSC[Carbamidomethyl (C)]K[Dimethyl (KR)]
ASGK[Dimethyl (KR)]PVAATMC[Carbamidomethyl (C)]IGPEGDLHGVPPGEC[Carbamidomethyl (C)]AVR
R[Dimethyl (KR)]GAYGGGYGGYDDYNGYNDGYGFGSDR
GGNFGFGDSR[Methyl (KR)]GGGGNFGPGPGSNFR
K[Dimethyl (KR)]FPLDPLITHVLPFEK
K[Dimethyl (KR)]VADALASAAGHLDDLPGALSALSDLHAHK
LLSHC[Carbamidomethyl (C)]LLVTLASHHPADFTPAVHASLDK[Dimethyl (KR)]
VITAFNDGLNHLDSLK[Dimethyl (KR)]GTFASLSELHC[Carbamidomethyl (C)]DK
ILIR[Dimethyl (KR)]PLYSNPPLNGAR
VR[Dimethyl (KR)]PASSAASVYAGAGGSGSR
VR[Methyl (KR)]PASSAASVYAGAGGSGSR
GSFK[Dimethyl (KR)]YAWVLDK
SGDAAIVDMVPGK[Dimethyl (KR)]PMC[Carbamidomethyl (C)]VESFSDYPPLGR
MDSTEPPYSQK[Methyl (KR)]R
VETGVLK[Methyl (KR)]PGMVVTFAPVNVTTEVK
MDSTEPPYSQKR[Methyl (KR)]
HDPSLQPWSASYDPGSAK[Dimethyl (KR)]
VIHDNFGIVEGLMTTVHAITATQK[Dimethyl (KR)]
LGYPNPYR[Dimethyl (KR)]
ASQR[Dimethyl (KR)]PDVLTTGGGNPIGDK
VANTSTQTMGPR[Dimethyl (KR)]PAAAAAAATPAVR
HSVNNTYSQFQDEYSLEEVMK[Methyl (KR)]
THQVSAAPTSSAGDGFK[Dimethyl (KR)]
TSR[Dimethyl (KR)]PENAIIYSNNEDFQVGQAK
SGSGNFGGGR[Dimethyl (KR)]GGGFGGNDNFGR
QYK[Dimethyl (KR)]GIIDC[Carbamidomethyl (C)]VVR
YSLK[Dimethyl (KR)]PNDQILAEDK
R[Dimethyl (KR)]HKNMSVHLSPC[Carbamidomethyl (C)]FR
FELTGIPPAPR[Methyl (KR)]
STVDPPAPSAGR[Methyl (KR)]
EIAQDFK[Methyl (KR)]TDLR
K[Dimethyl (KR)]SAPATGGVK
FR[Dimethyl (KR)]PSIAYFPQIVSVAAR
AYGQQYWGQSGNR[Dimethyl (KR)]GGYR
DHGDLAFVDVPNDSSFQIVK[Dimethyl (KR)]
KR[Dimethyl (KR)]PIHLSFDVDGLDPAFTPATGTPVLGGLSYR
HEIIQTLQMTDGLIPLEIR[Dimethyl (KR)]
HQGSLYSLFPDHSVK[Dimethyl (KR)]
YEELQVTAGR[Methyl (KR)]
K[Dimethyl (KR)]EPLFGISTGNIITGLAAGAK
AER[Methyl (KR)]PDGLILGMGGQTALNC[Carbamidomethyl (C)]GVELFK
VAAAHLTPSLAERPLEEEAELHQLAAELQLPDLQLEEALEAVAK[Dimethyl (KR)]
R[Dimethyl (KR)]GNMPQR[Dimethyl (KR)]GGGGGSGGIGYPYPR
EALQQEGGQQR[Dimethyl (KR)]
TC[Carbamidomethyl (C)]NVLVALEQQSPDIAQC[Carbamidomethyl (C)]VHLDR[Dimethyl (KR)]
HANLLVGSPSALADQTTEQQLLEASK[Dimethyl (KR)]
GIHVEIPGAQAESLGPLQVAR[Dimethyl (KR)]
VLDLQADAR[Dimethyl (KR)]
AVMVDLEPTVVDEVR[Dimethyl (KR)]
DVQTPFLVELEVLDGHEPDGGQR[Dimethyl (KR)]
EIGTHK[Dimethyl (KR)]PLPGITVGDIGPK
ASGK[Trimethyl]PVAATMC[Carbamidomethyl (C)]IGPEGDLHGVPPGEC[Carbamidomethyl (C)]AVR
HVMTNLGEK[Trimethyl]LTDEEVDEMIR
SGDAAIVDMVPGK[Trimethyl]PMC[Carbamidomethyl (C)]VESFSDYPPLGR
VETGVLK[Trimethyl]PGMVVTFAPVNVTTEVK
AGK[Trimethyl]PVLHYFNAR
ALPGHLK[Trimethyl]PFETLLSQNQGGK
EEVVTIDTWMQGLLK[Trimethyl]PTC[Carbamidomethyl (C)]LYGQLPK
ALSGGLYPVSAVLC[Carbamidomethyl (C)]DDEIMLTIK[Trimethyl]PGEHGSTYGGNPLGC[Carbamidomethyl (C)]R
AGK[Trimethyl]PVLHYFDGR
K[Trimethyl]EPGAYDWSSIVQHAC[Carbamidomethyl (C)]ELEGDR
QYK[Trimethyl]GIIDC[Carbamidomethyl (C)]VVR
ALNDHHVYLEGTLLK[Trimethyl]PNMVTAGHAC[Carbamidomethyl (C)]TK
